# Population-specific causal disease effect sizes in functionally important regions impacted by selection

**DOI:** 10.1101/803452

**Authors:** Huwenbo Shi, Steven Gazal, Masahiro Kanai, Evan M. Koch, Armin P. Schoech, Katherine M. Siewert, Samuel S. Kim, Yang Luo, Tiffany Amariuta, Hailiang Huang, Yukinori Okada, Soumya Raychaudhuri, Shamil R. Sunyaev, Alkes L. Price

## Abstract

Many diseases and complex traits exhibit population-specific causal effect sizes with trans-ethnic genetic correlations significantly less than 1, limiting trans-ethnic polygenic risk prediction. We developed a new method, S-LDXR, for stratifying squared trans-ethnic genetic correlation across genomic annotations, and applied S-LDXR to genome-wide association summary statistics for 31 diseases and complex traits in East Asians (EAS) and Europeans (EUR) (average *N*_EAS_=90K, *N*_EUR_=267K) with an average trans-ethnic genetic correlation of 0.85 (s.e. 0.01). We determined that squared trans-ethnic genetic correlation was 0.82× (s.e. 0.01) smaller than the genome-wide average at SNPs in the top quintile of background selection statistic, implying more population-specific causal effect sizes. Accordingly, causal effect sizes were more population-specific in functionally important regions, including conserved and regulatory regions. In analyses of regions surrounding specifically expressed genes, causal effect sizes were most population-specific for skin and immune genes and least population-specific for brain genes. Our results could potentially be explained by stronger gene-environment interaction at loci impacted by selection, particularly positive selection.
