## Supplementary material for "Population-specific causal disease effect sizes in functionally important regions impacted by selection": Table S1-S2

### Sheet: Table S1a
annotation	mean segment length	proportion of SNPs
Coding	316	0.014
Coding ± 500 BP	1727	0.063
Conserved	35	0.024
Conserved ± 500 BP	1846	0.329
CTCF	491	0.024
CTCF ± 500 BP	1610	0.071
DGF	210	0.135
DGF ± 500 BP	2290	0.538
DHS Peaks	184	0.11
DHS	359	0.166
DHS ± 500 BP	2265	0.496
Enhancer (Andersson)	289	0.004
Enhancer (Andersson) ± 500 BP	1389	0.019
Enhancer (Hoffman)	679	0.042
Enhancer (Hoffman) ± 500 BP	2314	0.089
Fetal DHS	340	0.083
Fetal DHS ± 500 BP	1801	0.283
H3K27ac (Hnisz)	12412	0.388
H3K27ac (Hnisz) ± 500 BP	14270	0.419
H3K27ac (PGC2)	1052	0.267
H3K27ac (PGC2) ± 500 BP	5379	0.333
H3K4me1 Peaks	185	0.168
H3K4me1	1677	0.422
H3K4me1 ± 500 BP	5330	0.604
H3K4me3 Peaks	154	0.041
H3K4me3	942	0.131
H3K4me3 ± 500 BP	2712	0.253
H3K9ac Peaks	144	0.038
H3K9ac	965	0.124
H3K9ac ± 500 BP	2976	0.228
Intron	6539	0.385
Intron ± 500 BP	65046	0.395
Promoter Flanking	267	0.008
Promoter Flanking ± 500 BP	1646	0.033
Promoter	4193	0.03
Promoter ± 500 BP	5295	0.037
Repressed	573	0.463
Repressed ± 500 BP	11469	0.722
Super Enhancer	54745	0.167
Super Enhancer ± 500 BP	55899	0.17
TFBS	510	0.13
TFBS ± 500 BP	2079	0.341
Transcribed	485	0.343
Transcribed ± 500 BP	4042	0.761
TSS	814	0.018
TSS ± 500 BP	2535	0.034
3' UTR	691	0.011
3' UTR ± 500 BP	2024	0.026
5' UTR	226	0.005
5' UTR ± 500 BP	1494	0.026
Weak Enhancer	250	0.021
Weak Enhancer ± 500 BP	1565	0.088
GERP RS ≥ 4	N/A	0.071

### Sheet: Table S1b
annotation	dtandard deviation
Average level of LD	0.998
Background selection statistic	0.181
CpG content	0.005
GERP NS	1.544
Nucleotide diversity	2.441
Predicted allele age	0.945
Recombination rate	2.442
SNP-specific Fst	0.1

### Sheet: Table S1c
	Average LLD	Background selection statistic	CpG content	GERP NS	Nucleotide diversity	Predicted allele age	Recombination rate	SNP-specific Fst
3' UTR	-0.00823816	0.0680291	0.0814548	0.0848932	-0.00992842	-0.0076176	0.000346039	0.00162972
5' UTR	-0.00503903	0.0397679	0.0601176	0.0559797	-0.00294138	-0.00870185	-0.00104846	0.000898648
CTCF	-0.033317	0.00801524	0.0647621	0.0288477	0.0089007	0.000360996	0.0252619	0.0017342
Coding	-0.010781	0.0915957	0.0994843	0.162086	-0.0143226	-0.0158385	-0.000814389	0.00214669
Conserved	-0.0265838	0.0422312	-0.000955441	0.303119	-0.0355976	-0.0172706	0.00338459	0.000997713
DGF	-0.0789275	0.0409562	0.149243	0.151607	-0.0113555	-0.0043165	0.0432074	0.00334723
DHS	-0.0907953	0.0179775	0.0930641	0.269259	-0.0245345	-0.00110229	0.0474604	0.00391751
DHS peaks	-0.0750918	0.0183693	0.0847879	0.224216	-0.0205277	-0.00384616	0.039602	0.00268649
Enhancer (Andersson)	-0.0242497	0.00155823	0.037789	0.0293921	0.00438843	-0.00248174	0.015769	0.000418792
Enhancer (Hoffman)	-0.063012	0.0459434	0.135457	0.0889522	-0.0122343	-0.0103457	0.0340447	0.00433427
Fetal DHS	-0.0766152	0.0143075	0.088183	0.232777	-0.0163471	-0.00948945	0.0408486	0.00241761
GERP RS ≥ 4	-0.0481139	0.0402232	-0.0225337	0.326804	-0.0193905	0.00203057	0.0178958	0.00185108
H3K27ac (Hnisz)	-0.206496	0.122783	0.328619	0.14835	-0.0488425	-0.01203	0.104023	0.0119766
H3K27ac (PGC2)	-0.138281	0.109155	0.241421	0.166199	-0.0370628	-0.0173769	0.066029	0.00789283
H3K4me1	-0.173786	0.123732	0.270607	0.280603	-0.0590162	-0.00357801	0.0835741	0.00829809
H3K4me1 peaks	-0.111535	0.0699035	0.183084	0.196926	-0.0365166	-0.00826844	0.0552668	0.00495573
H3K4me3	-0.0546166	0.0811185	0.224106	0.125045	-0.00947882	-0.0191612	0.0270791	0.00338664
H3K4me3 peaks	-0.0326305	0.0426859	0.124582	0.0894274	-0.00578253	-0.0157252	0.0163768	0.00113537
H3K9ac	-0.103079	0.106113	0.290188	0.16855	-0.027899	-0.0220409	0.0513948	0.00717982
H3K9ac peaks	-0.0557866	0.0619487	0.170924	0.102576	-0.0168216	-0.0155186	0.0267791	0.00395848
Intron	-0.0476617	0.262953	0.158411	0.125685	-0.107876	-0.0196892	-0.0128702	0.00935634
Promoter	-0.0128524	0.1004	0.151162	0.0648008	-0.00591353	-0.0104057	0.00584418	0.0028862
Promoter Flanking	-0.00077384	0.0488419	0.0452736	0.0234098	-0.0167252	-0.0049017	-0.00265184	0.0025977
Repressed	0.0447097	-0.207868	-0.280163	-0.045005	0.0542952	0.0187609	-0.010287	-0.00802001
Super Enhancer	-0.170968	0.0812548	0.300594	0.0884383	-0.0170442	-0.0139618	0.0900627	0.00829446
TFBS	-0.0800702	0.0484527	0.178786	0.137731	-0.00250707	-0.0068366	0.0444424	0.00460738
TSS	-0.0227237	0.0630113	0.147381	0.0651806	0.00183056	-0.0222713	0.00927821	0.00248715
Transcribed	0.0302895	0.226156	0.164353	-0.00606519	-0.0831784	-0.0159629	-0.0531752	0.00900912
Weak Enhancer	-0.0558326	0.0119801	0.10125	0.0594498	-0.00634933	-0.00291121	0.0354374	0.00144552

### Sheet: Table S1d
	Average LLD	Background selection statistic	CpG content	GERP (NS)	Nucleotide diversity	Predicted allele age	Recombination rate	SNP-specific Fst
Average LLD	1	0.362972	-0.281829	-0.130188	0.103719	0.198281	-0.51184	0.00161389
Background selection statistic	0.362972	1	0.0781727	0.0398228	-0.279241	-0.0371153	-0.265667	0.0187991
CpG content	-0.281829	0.0781727	1	-0.0885829	0.0931152	-0.0176426	0.185076	0.00740091
GERP NS	-0.130188	0.0398228	-0.0885829	1	-0.123351	0.00420612	0.0447808	0.00580362
Nucleotide diversity	0.103719	-0.279241	0.0931152	-0.123351	1	0.215226	0.113586	-0.0250762
Predicted allele age	0.198281	-0.0371153	-0.0176426	0.00420612	0.215226	1	-0.0442212	0.0050146
Recombination rate	-0.51184	-0.265667	0.185076	0.0447808	0.113586	-0.0442212	1	-0.00475671
SNP-specific Fst	0.00161389	0.0187991	0.00740091	0.00580362	-0.0250762	0.0050146	-0.00475671	1

### Sheet: Table S2a
		mean
annotation	proportion of SNPs	background selection statistics
Adipose Subcutaneous	0.197721	0.257411
Adipose Visceral (Omentum)	0.186893	0.242881
Adrenal Gland	0.162457	0.286638
Artery Aorta	0.19552	0.258554
Artery Coronary	0.194615	0.258835
Artery Tibial	0.209241	0.275553
Bladder	0.190213	0.273307
Brain Amygdala	0.237367	0.215847
Brain Anterior cingulate cortex (BA24)	0.237456	0.216619
Brain Caudate (basal ganglia)	0.228933	0.220734
Brain Cerebellar Hemisphere	0.20182	0.243321
Brain Cerebellum	0.19807	0.238431
Brain Cortex	0.230113	0.219708
Brain Frontal Cortex (BA9)	0.238344	0.220538
Brain Hippocampus	0.238307	0.217569
Brain Hypothalamus	0.235253	0.218613
Brain Nucleus accumbens (basal ganglia)	0.229736	0.217281
Brain Putamen (basal ganglia)	0.228654	0.219586
Brain Spinal cord (cervical c-1)	0.225888	0.227382
Brain Substantia nigra	0.231567	0.21964
Breast Mammary Tissue	0.190573	0.25622
Cells EBV-transformed lymphocytes	0.167346	0.29766
Cells Transformed fibroblasts	0.182412	0.287549
Cervix Ectocervix	0.17139	0.258225
Cervix Endocervix	0.172834	0.271557
Colon Sigmoid	0.182507	0.275551
Colon Transverse	0.16198	0.273866
Esophagus Gastroesophageal Junction	0.18368	0.280021
Esophagus Mucosa	0.161615	0.256505
Esophagus Muscularis	0.185346	0.284262
Fallopian Tube	0.16498	0.267839
Heart Atrial Appendage	0.198575	0.247442
Heart Left Ventricle	0.191213	0.265708
Kidney Cortex	0.167549	0.245513
Liver	0.16048	0.244348
Lung	0.180731	0.248379
Minor Salivary Gland	0.17291	0.253038
Muscle Skeletal	0.175239	0.293161
Nerve Tibial	0.192664	0.277751
Ovary	0.168084	0.281876
Pancreas	0.162773	0.208384
Pituitary	0.163716	0.260145
Prostate	0.149799	0.260835
Skin Not Sun Exposed (Suprapubic)	0.158327	0.256573
Skin Sun Exposed (Lower leg)	0.160487	0.261226
Small Intestine Terminal Ileum	0.162794	0.265316
Spleen	0.148608	0.251196
Stomach	0.164093	0.263677
Testis	0.174249	0.196927
Thyroid	0.169754	0.276657
Uterus	0.172824	0.288565
Vagina	0.172603	0.249995
Whole Blood	0.142068	0.223071

### Sheet: Table S2b
	Average LLD	Background selection statistic	CpG content	GERP (NS)	Nucleotide diversity	Predicted allele age	Recombination rate	SNP-specific Fst
Adipose Subcutaneous	-0.0226532	0.24617	0.207807	-0.00991526	-0.0662415	-0.00521365	-0.00391328	0.0118142
Adipose Visceral (Omentum)	1.81599e-06	0.245876	0.263112	-0.0494471	0.0276517	0.00196328	0.00149279	0.00527169
Adrenal Gland	-0.051281	0.244559	0.286012	-0.0111113	-0.060616	-0.00931008	0.0115612	0.00723909
Artery Aorta	-0.0429214	0.230138	0.298546	-0.00685882	-0.0489888	-0.00971744	0.00581803	0.00842349
Artery Coronary	-0.0279444	0.226185	0.297368	-0.0325863	-0.0304578	-0.00858719	0.00414046	0.00776795
Artery Tibial	-0.0411391	0.225137	0.18797	0.0171447	-0.0676195	-0.0100756	0.00521597	0.00748813
Bladder	-0.0336914	0.219382	0.264039	-0.0218563	-0.0518187	-0.00829374	0.00646599	0.0123129
Brain Amygdala	-0.0462767	0.219346	0.292733	-0.00837385	-0.0399432	-0.00759933	0.0102994	0.00923484
Brain Anterior cingulate cortex (BA24)	-0.0151457	0.216217	0.206758	-0.0105125	-0.0326056	-0.00556279	-0.000393979	0.00507809
Brain Caudate (basal ganglia)	-0.0187454	0.211719	0.24052	-0.0232998	-0.0351962	-0.00347589	0.00488843	0.00996651
Brain Cerebellar Hemisphere	-0.0574605	0.209773	0.284236	-0.00645897	-0.0471584	-0.0120644	0.0139828	0.00814595
Brain Cerebellum	-0.00843706	0.207697	0.273259	-0.0419756	-0.0175913	-0.00653811	0.00615559	0.00721239
Brain Cortex	-0.0155307	0.200913	0.264105	-0.0243645	-0.0137038	-0.00349013	0.00233837	0.00998008
Brain Frontal Cortex (BA9)	-0.0590141	0.194552	0.255884	0.00133092	-0.044973	-0.00323759	0.0187533	0.0154411
Brain Hippocampus	-0.0549351	0.194134	0.321113	-0.0313028	0.00291918	0.000398531	0.0251381	0.010033
Brain Hypothalamus	-0.0274797	0.190425	0.286979	-0.0366913	-0.00269396	-0.0064462	0.0169708	-0.00185007
Brain Nucleus accumbens (basal ganglia)	-0.0475154	0.180429	0.286921	-0.0350809	-0.00624383	-0.00546147	0.0174359	0.00497754
Brain Putamen (basal ganglia)	-0.0603174	0.176624	0.208022	-0.00385277	-0.0198641	-0.00229845	0.0229825	0.00805136
Brain Spinal cord (cervical c-1)	-0.0665554	0.174942	0.209519	0.0137128	-0.0377755	-0.00218911	0.0199673	0.0119625
Brain Substantia nigra	-0.0695719	0.173935	0.322854	-0.0259853	-0.0162317	0.00130655	0.0366367	0.0100206
Breast Mammary Tissue	-0.0510365	0.173478	0.306709	-0.0412795	0.0569832	0.00728647	0.0316486	0.0053638
Cells EBV-transformed lymphocytes	-0.0743453	0.172901	0.216326	0.0135395	-0.0406137	-0.00175184	0.0240917	0.0100712
Cells Transformed fibroblasts	-0.0610857	0.166341	0.208779	-0.0111372	-0.0445772	-0.00219592	0.0215089	0.0111157
Cervix Ectocervix	-0.0277834	0.16226	0.280709	-0.0279632	-0.0192417	-0.00375721	0.0118231	0.00893213
Cervix Endocervix	-0.0714239	0.160226	0.303137	-0.0219313	-0.00563366	0.00212861	0.0315582	0.0135843
Colon Sigmoid	-0.0396402	0.158977	0.270401	-0.0279979	0.00316918	0.00436174	0.0191363	0.00640166
Colon Transverse	-0.0635804	0.156269	0.238521	-0.0188612	-0.0133987	0.00183648	0.0305678	0.00765503
Esophagus Gastroesophageal Junction	-0.061831	0.154105	0.270401	-0.0266002	0.000481723	0.00567348	0.027771	0.0125183
Esophagus Mucosa	-0.0662097	0.152036	0.199965	0.0129489	-0.0440576	-0.000884869	0.0194619	0.00785061
Esophagus Muscularis	-0.0665162	0.149047	0.289353	-0.0201713	-0.00303216	0.0061942	0.0273316	0.0152698
Fallopian Tube	-0.0445079	0.147857	0.333123	-0.0399127	0.00810668	-0.00296775	0.027655	0.00943109
Heart Atrial Appendage	-0.0835405	0.143696	0.261479	-0.0134154	0.0457254	0.00286072	0.0452304	0.00338372
Heart Left Ventricle	-0.0470254	0.143515	0.226974	-0.0148645	0.000936976	0.0080746	0.0216497	0.0119648
Kidney Cortex	-0.0727362	0.135861	0.244454	0.00542225	-0.0187493	-0.00721422	0.0329194	0.00599478
Liver	-0.092557	0.132934	0.218119	-0.0070164	-0.010712	-0.000127411	0.0392364	0.00690924
Lung	-0.0640343	0.131129	0.286086	-0.0253014	0.0220101	0.000361536	0.0333745	0.0130177
Minor Salivary Gland	-0.0738111	0.130507	0.351658	-0.0446641	0.0681249	0.00372846	0.0514884	0.00130869
Muscle Skeletal	-0.0706027	0.125645	0.255211	-0.0328864	-0.0110471	0.000146668	0.0350793	0.011392
Nerve Tibial	-0.0759451	0.12452	0.248834	0.00790788	-0.0211156	-0.00880159	0.0329394	0.00821472
Ovary	-0.0775653	0.109001	0.196428	0.0165384	-0.0141122	-0.00842825	0.0312789	0.00799975
Pancreas	-0.0920002	0.0892746	0.195972	0.0225168	-0.0297358	-0.0137982	0.037315	0.0085632
Pituitary	-0.09504	0.089134	0.189702	0.0299525	-0.0383401	-0.0168816	0.0372804	0.00843054
Prostate	-0.0976388	0.0881524	0.196314	0.0258108	-0.0297143	-0.0154335	0.0390287	0.00701379
Skin Not Sun Exposed (Suprapubic)	-0.0999388	0.0854075	0.204729	0.025535	-0.0278586	-0.0153524	0.0405289	0.00734402
Skin Sun Exposed (Lower leg)	-0.0870242	0.0852251	0.194306	0.0216734	-0.0254075	-0.0149299	0.0365605	0.00872802
Small Intestine Terminal Ileum	-0.103718	0.0826814	0.227888	0.0235247	-0.0296363	-0.01656	0.0450949	0.00969554
Spleen	-0.096358	0.0813734	0.19866	0.0268521	-0.0278654	-0.0143647	0.041666	0.00531738
Stomach	-0.100604	0.0795338	0.214661	0.026451	-0.0249368	-0.0150393	0.0448078	0.0101117
Testis	-0.0985122	0.0785534	0.200645	0.0243555	-0.0301548	-0.0172039	0.0414218	0.00595088
Thyroid	-0.0984733	0.0756105	0.198415	0.0274838	-0.0228682	-0.0149884	0.0421713	0.00628201
Uterus	-0.0474674	0.072998	0.207224	-0.0452364	0.0948057	0.0144294	0.0423799	-0.00647553
Vagina	-0.0374723	0.0526532	0.159046	-0.0361707	0.0484678	0.0107575	0.0239833	0.00176889
Whole Blood	-0.00893016	0.0192628	0.114648	-0.0404618	0.0448325	0.00360284	0.010638	-0.0025168
