## Supplementary material for "Population-specific causal disease effect sizes in functionally important regions impacted by selection": Table S12

### Sheet: Table S12a, 0 MAF, 0p0
Annotation	Simulated λ2( C )	Estimated λ2( C )	Estimated λ2( C ) S.E.M.	Mean λ2( C ) J.K. S.E.	Positive rate	Positive rate S.E.
base	1	1	0	0	NA	NA
Coding	1	2.12	1.3	0.819	0.005	0.0083
Coding ± 500 BP	1	1.01	0.0222	0.0258	0.031	0.00872
Conserved	1	1.12	0.132	0.0789	0.031	0.0088
Conserved ± 500 BP	1	0.955	0.0115	0.013	0.04	0.00886
CTCF	1	1.34	1.56	2.44	0.01	0.00835
CTCF ± 500 BP	1	-12.1	10.1	1.23	0.005	0.00847
DGF	1	0.798	0.1	0.15	0.023	0.00867
DGF ± 500 BP	1	0.986	0.0082	0.00897	0.038	0.00901
DHS peaks	1	0.898	0.0846	0.288	0.011	0.00859
DHS	1	0.928	0.0574	0.125	0.013	0.00868
DHS ± 500 BP	1	0.971	0.0104	0.0117	0.041	0.00894
Enhancer (Andersson)	1	0.887	0.267	0.836	0.009	0.00841
Enhancer (Andersson) ± 500 BP	1	0.916	0.0629	0.203	0.018	0.00872
Enhancer (Hoffman)	1	1.06	0.033	0.0445	0.022	0.00884
Enhancer (Hoffman) ± 500 BP	1	0.983	0.0134	0.0152	0.028	0.00888
Fetal DHS	1	1.13	0.0812	0.304	0.012	0.00869
Fetal DHS ± 500 BP	1	0.96	0.0141	0.0159	0.038	0.00909
H3K27ac (Hnisz)	1	0.972	0.00503	0.00543	0.049	0.00911
H3K27ac (Hnisz) ± 500 BP	1	0.98	0.00559	0.00598	0.04	0.0089
H3K27ac (PGC2)	1	0.962	0.00927	0.0104	0.042	0.00889
H3K27ac (PGC2) ± 500 BP	1	0.972	0.00693	0.0075	0.05	0.00908
H3K4me1 peaks	1	0.96	0.0212	0.0244	0.027	0.00888
H3K4me1	1	0.964	0.00846	0.00936	0.041	0.00918
H3K4me1 ± 500 BP	1	0.966	0.00502	0.00554	0.033	0.00898
H3K4me3 peaks	1	0.804	0.136	0.918	0.011	0.00818
H3K4me3	1	0.947	0.0168	0.0183	0.038	0.00896
H3K4me3 ± 500 BP	1	0.961	0.011	0.0122	0.044	0.00902
H3K9ac peaks	1	0.984	0.437	0.651	0.012	0.00842
H3K9ac	1	0.934	0.0135	0.015	0.05	0.00903
H3K9ac ± 500 BP	1	0.936	0.00963	0.0107	0.04	0.0091
Intron	1	0.983	0.00589	0.00626	0.035	0.00903
Intron ± 500 BP	1	0.982	0.00435	0.00458	0.047	0.00894
Promoter Flanking	1	2.13	1.02	1.97	0.004	0.0078
Promoter Flanking ± 500 BP	1	1.83	1.26	0.743	0.015	0.00847
Promoter	1	0.652	0.206	0.667	0.017	0.00836
Promoter ± 500 BP	1	0.998	0.026	0.0323	0.028	0.00879
Repressed	1	1.25	0.106	0.186	0.018	0.00863
Repressed ± 500 BP	1	1.04	0.00834	0.00871	0.048	0.00911
Super Enhancer	1	0.985	0.00555	0.00629	0.03	0.00889
Super Enhancer ± 500 BP	1	0.976	0.00529	0.00579	0.034	0.00876
TFBS	1	0.994	0.0254	0.0297	0.024	0.00887
TFBS ± 500 BP	1	0.973	0.0116	0.0128	0.034	0.00879
Transcribed	1	1.04	0.0195	0.023	0.03	0.00879
Transcribed ± 500 BP	1	0.994	0.00592	0.00651	0.038	0.00893
TSS	1	1	0.0385	0.0774	0.022	0.00839
TSS ± 500 BP	1	0.925	0.0171	0.0198	0.03	0.00907
3' UTR	1	1.6	1.23	0.884	0.004	0.00819
3' UTR ± 500 BP	1	0.937	0.0711	0.268	0.01	0.00852
5' UTR	1	1.22	0.649	1.56	0.003	0.00811
5' UTR ± 500 BP	1	0.875	0.101	0.59	0.012	0.00843
Weak Enhancer	1	0.0981	0.754	1.3	0.008	0.00834
Weak Enhancern ± 500 BP	1	1.06	0.0324	0.0442	0.024	0.00852
GERP RS ≥ 4	1	1.09	0.0303	0.0357	0.023	0.00884
GERP NS (1st quintile)	1	1.27	0.69	2.04	0.024	0.00886
GERP NS (2nd quintile)	1	1.38	0.181	0.92	0.032	0.0091
GERP NS (3rd quintile)	1	1.03	0.00698	0.00706	0.044	0.00886
GERP NS (4th quintile)	1	1.06	0.0117	0.0115	0.041	0.00904
GERP NS (5th quintile)	1	1.02	0.0105	0.0103	0.044	0.00917
SNP-specific (1st quintile)	1	1.01	0.00363	0.00368	0.035	0.00884
SNP-specific (2nd quintile)	1	1.01	0.00302	0.00307	0.035	0.0089
SNP-specific (3rd quintile)	1	1.01	0.00178	0.00183	0.029	0.00898
SNP-specific (4th quintile)	1	1	0.000756	0.000786	0.047	0.00902
SNP-specific (5th quintile)	1	1.01	0.00681	0.00701	0.032	0.00889
Recombination rate (1st quintile)	1	0.976	0.00497	0.00504	0.043	0.00899
Recombination rate (2nd quintile)	1	0.992	0.00402	0.00396	0.048	0.00911
Recombination rate (3rd quintile)	1	1	0.00375	0.00366	0.05	0.00912
Recombination rate (4th quintile)	1	1.01	0.00243	0.00241	0.054	0.00923
Recombination rate (5th quintile)	1	1.11	0.0144	0.0145	0.045	0.00916
Nucleotide diversity (1st quintile)	1	0.987	0.00353	0.00359	0.045	0.00892
Nucleotide diversity (2nd quintile)	1	0.999	0.00193	0.00201	0.036	0.00896
Nucleotide diversity (3rd quintile)	1	1.01	0.000973	0.00102	0.027	0.00901
Nucleotide diversity (4th quintile)	1	1.02	0.00217	0.00224	0.039	0.00917
Nucleotide diversity (5th quintile)	1	1.04	0.00859	0.00873	0.038	0.00898
Average level of LD (1st quintile)	1	1.05	0.00581	0.0059	0.048	0.0091
Average level of LD (2nd quintile)	1	1.01	0.00194	0.00195	0.049	0.00899
Average level of LD (3rd quintile)	1	1	0.00164	0.00165	0.047	0.00886
Average level of LD (4th quintile)	1	0.989	0.0028	0.00281	0.055	0.00906
Average level of LD (5th quintile)	1	0.974	0.00646	0.00656	0.042	0.00913
Background selection statistics (1st quintile)	1	1.12	0.0115	0.0118	0.044	0.00902
Background selection statistics (2nd quintile)	1	1.03	0.00373	0.00383	0.03	0.00891
Background selection statistics (3rd quintile)	1	1.01	0.00193	0.00206	0.023	0.00894
Background selection statistics (4th quintile)	1	0.991	0.00197	0.00199	0.035	0.00914
Background selection statistics (5th quintile)	1	0.974	0.00435	0.00445	0.039	0.00902
Predicted alleleage (1st quintile)	1	1.03	0.012	0.0113	0.047	0.00932
Predicted alleleage (2nd quintile)	1	1	0.00366	0.00355	0.055	0.00936
Predicted alleleage (3rd quintile)	1	1	0.00435	0.00447	0.04	0.00911
Predicted alleleage (4th quintile)	1	1.01	0.00458	0.00443	0.053	0.009
Predicted alleleage (5th quintile)	1	1.09	0.0165	0.0158	0.049	0.00913
CpG content (1st quintile)	1	1	0.00736	0.00773	0.049	0.00913
CpG content (2nd quintile)	1	1.01	0.00409	0.00432	0.04	0.00915
CpG content (3rd quintile)	1	1	0.00244	0.00259	0.037	0.00903
CpG content (4th quintile)	1	1	0.00192	0.00194	0.051	0.00925
CpG content (5th quintile)	1	1.01	0.00398	0.00426	0.037	0.00909

### Sheet: Table S12a, 0 MAF, 0p25
Annotation	Simulated λ2( C )	Estimated λ2( C )	Estimated λ2( C ) S.E.M.	Mean λ2( C ) J.K. S.E.	Positive rate	Positive rate S.E.
base	1	1	0	0	NA	NA
Coding	1	1	0.0125	0.0133	0.005	0.0083
Coding ± 500 BP	1	0.984	0.00815	0.00852	0.031	0.00872
Conserved	1	0.974	0.00795	0.00797	0.031	0.0088
Conserved ± 500 BP	1	0.982	0.00434	0.00468	0.04	0.00886
CTCF	1	1	0.0147	0.0157	0.01	0.00835
CTCF ± 500 BP	1	0.981	0.0108	0.0114	0.005	0.00847
DGF	1	0.979	0.00468	0.0047	0.023	0.00867
DGF ± 500 BP	1	0.994	0.0039	0.00401	0.038	0.00901
DHS peaks	1	0.994	0.00538	0.00532	0.011	0.00859
DHS	1	0.998	0.00478	0.00487	0.013	0.00868
DHS ± 500 BP	1	0.987	0.00393	0.00417	0.041	0.00894
Enhancer (Andersson)	1	1.03	0.018	0.02	0.009	0.00841
Enhancer (Andersson) ± 500 BP	1	1.01	0.013	0.0141	0.018	0.00872
Enhancer (Hoffman)	1	0.988	0.00741	0.00782	0.022	0.00884
Enhancer (Hoffman) ± 500 BP	1	0.986	0.00617	0.00653	0.028	0.00888
Fetal DHS	1	0.988	0.00597	0.00611	0.012	0.00869
Fetal DHS ± 500 BP	1	0.982	0.00468	0.00483	0.038	0.00909
H3K27ac (Hnisz)	1	0.983	0.00352	0.00366	0.049	0.00911
H3K27ac (Hnisz) ± 500 BP	1	0.989	0.00368	0.00384	0.04	0.0089
H3K27ac (PGC2)	1	0.983	0.0043	0.00463	0.042	0.00889
H3K27ac (PGC2) ± 500 BP	1	0.985	0.00415	0.0043	0.05	0.00908
H3K4me1 peaks	1	0.983	0.00436	0.00462	0.027	0.00888
H3K4me1	1	0.985	0.00368	0.00389	0.041	0.00918
H3K4me1 ± 500 BP	1	0.98	0.00318	0.00343	0.033	0.00898
H3K4me3 peaks	1	0.997	0.00767	0.00809	0.011	0.00818
H3K4me3	1	0.973	0.0054	0.00553	0.038	0.00896
H3K4me3 ± 500 BP	1	0.983	0.00474	0.00497	0.044	0.00902
H3K9ac peaks	1	0.991	0.00776	0.00778	0.012	0.00842
H3K9ac	1	0.972	0.00514	0.00529	0.05	0.00903
H3K9ac ± 500 BP	1	0.969	0.00473	0.00495	0.04	0.0091
Intron	1	0.988	0.00405	0.00425	0.035	0.00903
Intron ± 500 BP	1	0.987	0.00336	0.00347	0.047	0.00894
Promoter Flanking	1	1.03	0.0221	0.0237	0.004	0.0078
Promoter Flanking ± 500 BP	1	0.981	0.0118	0.0127	0.015	0.00847
Promoter	1	0.962	0.0112	0.0117	0.017	0.00836
Promoter ± 500 BP	1	0.965	0.00996	0.0112	0.028	0.00879
Repressed	1	0.998	0.00575	0.00592	0.018	0.00863
Repressed ± 500 BP	1	1.02	0.00487	0.00498	0.048	0.00911
Super Enhancer	1	0.988	0.00408	0.00461	0.03	0.00889
Super Enhancer ± 500 BP	1	0.982	0.00406	0.00435	0.034	0.00876
TFBS	1	0.984	0.00464	0.00488	0.024	0.00887
TFBS ± 500 BP	1	0.987	0.00437	0.00463	0.034	0.00879
Transcribed	1	1	0.00532	0.00564	0.03	0.00879
Transcribed ± 500 BP	1	0.997	0.00362	0.00381	0.038	0.00893
TSS	1	0.975	0.00947	0.00993	0.022	0.00839
TSS ± 500 BP	1	0.95	0.00763	0.00818	0.03	0.00907
3' UTR	1	1.04	0.0179	0.0208	0.004	0.00819
3' UTR ± 500 BP	1	0.991	0.0127	0.0138	0.01	0.00852
5' UTR	1	1.02	0.0246	0.0311	0.003	0.00811
5' UTR ± 500 BP	1	0.98	0.0128	0.0136	0.012	0.00843
Weak Enhancer	1	0.979	0.0115	0.0123	0.008	0.00834
Weak Enhancern ± 500 BP	1	0.993	0.0076	0.00811	0.024	0.00852
GERP RS ≥ 4	1	0.993	0.00911	0.00963	0.023	0.00884
GERP NS (1st quintile)	1	1.06	0.0159	0.0181	0.024	0.00886
GERP NS (2nd quintile)	1	1.04	0.0129	0.0128	0.032	0.0091
GERP NS (3rd quintile)	1	1.03	0.00576	0.00582	0.044	0.00886
GERP NS (4th quintile)	1	1.03	0.00743	0.00741	0.041	0.00904
GERP NS (5th quintile)	1	1.01	0.00574	0.00566	0.044	0.00917
SNP-specific (1st quintile)	1	1.01	0.00328	0.00333	0.035	0.00884
SNP-specific (2nd quintile)	1	1.01	0.00277	0.00282	0.035	0.0089
SNP-specific (3rd quintile)	1	1.01	0.00166	0.00171	0.029	0.00898
SNP-specific (4th quintile)	1	1	0.000717	0.000746	0.047	0.00902
SNP-specific (5th quintile)	1	1	0.00545	0.00561	0.032	0.00889
Recombination rate (1st quintile)	1	0.978	0.00446	0.00451	0.043	0.00899
Recombination rate (2nd quintile)	1	0.992	0.00377	0.00371	0.048	0.00911
Recombination rate (3rd quintile)	1	1	0.00349	0.0034	0.05	0.00912
Recombination rate (4th quintile)	1	1.01	0.00225	0.00223	0.054	0.00923
Recombination rate (5th quintile)	1	1.06	0.00885	0.00873	0.045	0.00916
Nucleotide diversity (1st quintile)	1	0.989	0.00316	0.00321	0.045	0.00892
Nucleotide diversity (2nd quintile)	1	0.999	0.0018	0.00188	0.036	0.00896
Nucleotide diversity (3rd quintile)	1	1.01	0.000915	0.000958	0.027	0.00901
Nucleotide diversity (4th quintile)	1	1.01	0.00203	0.00209	0.039	0.00917
Nucleotide diversity (5th quintile)	1	1.03	0.00702	0.00715	0.038	0.00898
Average level of LD (1st quintile)	1	1.04	0.00464	0.00471	0.048	0.0091
Average level of LD (2nd quintile)	1	1.01	0.00179	0.0018	0.049	0.00899
Average level of LD (3rd quintile)	1	1	0.00156	0.00157	0.047	0.00886
Average level of LD (4th quintile)	1	0.989	0.00266	0.00267	0.055	0.00906
Average level of LD (5th quintile)	1	0.976	0.00567	0.00574	0.042	0.00913
Background selection statistics (1st quintile)	1	1.09	0.00891	0.00911	0.044	0.00902
Background selection statistics (2nd quintile)	1	1.03	0.00338	0.00347	0.03	0.00891
Background selection statistics (3rd quintile)	1	1.01	0.0018	0.00192	0.023	0.00894
Background selection statistics (4th quintile)	1	0.992	0.00186	0.00188	0.035	0.00914
Background selection statistics (5th quintile)	1	0.977	0.00373	0.00379	0.039	0.00902
Predicted alleleage (1st quintile)	1	1.01	0.00743	0.00699	0.047	0.00932
Predicted alleleage (2nd quintile)	1	1	0.00328	0.00318	0.055	0.00936
Predicted alleleage (3rd quintile)	1	1	0.00391	0.00401	0.04	0.00911
Predicted alleleage (4th quintile)	1	1.01	0.00411	0.00397	0.053	0.009
Predicted alleleage (5th quintile)	1	1.04	0.00977	0.00921	0.049	0.00913
CpG content (1st quintile)	1	1	0.00651	0.00684	0.049	0.00913
CpG content (2nd quintile)	1	1.01	0.00376	0.00397	0.04	0.00915
CpG content (3rd quintile)	1	1	0.00227	0.0024	0.037	0.00903
CpG content (4th quintile)	1	1	0.00178	0.0018	0.051	0.00925
CpG content (5th quintile)	1	1.01	0.00327	0.00349	0.037	0.00909

### Sheet: Table S12a, 0 MAF, 0p5
Annotation	Simulated λ2( C )	Estimated λ2( C )	Estimated λ2( C ) S.E.M.	Mean λ2( C ) J.K. S.E.	Positive rate	Positive rate S.E.
base	1	1	0	0	NA	NA
Coding	1	0.995	0.0072	0.00739	0.005	0.0083
Coding ± 500 BP	1	0.99	0.00535	0.00537	0.031	0.00872
Conserved	1	0.983	0.00476	0.00468	0.031	0.0088
Conserved ± 500 BP	1	0.99	0.00275	0.00289	0.04	0.00886
CTCF	1	0.987	0.00729	0.00738	0.01	0.00835
CTCF ± 500 BP	1	0.987	0.00602	0.00617	0.005	0.00847
DGF	1	0.99	0.00262	0.00258	0.023	0.00867
DGF ± 500 BP	1	0.996	0.00257	0.0026	0.038	0.00901
DHS peaks	1	0.997	0.00299	0.00288	0.011	0.00859
DHS	1	1	0.00269	0.00265	0.013	0.00868
DHS ± 500 BP	1	0.993	0.00249	0.00257	0.041	0.00894
Enhancer (Andersson)	1	1.01	0.0101	0.0106	0.009	0.00841
Enhancer (Andersson) ± 500 BP	1	0.998	0.00801	0.00847	0.018	0.00872
Enhancer (Hoffman)	1	0.993	0.00457	0.00468	0.022	0.00884
Enhancer (Hoffman) ± 500 BP	1	0.99	0.00408	0.00425	0.028	0.00888
Fetal DHS	1	0.995	0.00346	0.00337	0.012	0.00869
Fetal DHS ± 500 BP	1	0.99	0.00287	0.0029	0.038	0.00909
H3K27ac (Hnisz)	1	0.988	0.00269	0.00277	0.049	0.00911
H3K27ac (Hnisz) ± 500 BP	1	0.993	0.00276	0.00284	0.04	0.0089
H3K27ac (PGC2)	1	0.99	0.00285	0.00301	0.042	0.00889
H3K27ac (PGC2) ± 500 BP	1	0.991	0.003	0.00303	0.05	0.00908
H3K4me1 peaks	1	0.992	0.00257	0.00262	0.027	0.00888
H3K4me1	1	0.992	0.00241	0.00248	0.041	0.00918
H3K4me1 ± 500 BP	1	0.986	0.00234	0.00249	0.033	0.00898
H3K4me3 peaks	1	0.998	0.00432	0.00433	0.011	0.00818
H3K4me3	1	0.985	0.00335	0.00335	0.038	0.00896
H3K4me3 ± 500 BP	1	0.991	0.00312	0.00316	0.044	0.00902
H3K9ac peaks	1	0.995	0.00444	0.00423	0.012	0.00842
H3K9ac	1	0.983	0.00327	0.00328	0.05	0.00903
H3K9ac ± 500 BP	1	0.981	0.00323	0.00326	0.04	0.0091
Intron	1	0.992	0.00313	0.00323	0.035	0.00903
Intron ± 500 BP	1	0.991	0.00275	0.0028	0.047	0.00894
Promoter Flanking	1	0.992	0.00941	0.00982	0.004	0.0078
Promoter Flanking ± 500 BP	1	0.984	0.00699	0.00715	0.015	0.00847
Promoter	1	0.974	0.00664	0.00668	0.017	0.00836
Promoter ± 500 BP	1	0.972	0.00654	0.0073	0.028	0.00879
Repressed	1	1	0.00331	0.00329	0.018	0.00863
Repressed ± 500 BP	1	1.02	0.0035	0.00351	0.048	0.00911
Super Enhancer	1	0.992	0.00333	0.00365	0.03	0.00889
Super Enhancer ± 500 BP	1	0.986	0.00332	0.0035	0.034	0.00876
TFBS	1	0.992	0.00271	0.00277	0.024	0.00887
TFBS ± 500 BP	1	0.994	0.00279	0.00287	0.034	0.00879
Transcribed	1	1	0.00332	0.00331	0.03	0.00879
Transcribed ± 500 BP	1	0.999	0.0026	0.0027	0.038	0.00893
TSS	1	0.983	0.00591	0.00603	0.022	0.00839
TSS ± 500 BP	1	0.969	0.00528	0.00536	0.03	0.00907
3' UTR	1	1.01	0.00956	0.0107	0.004	0.00819
3' UTR ± 500 BP	1	0.987	0.00767	0.00828	0.01	0.00852
5' UTR	1	0.98	0.0122	0.0125	0.003	0.00811
5' UTR ± 500 BP	1	0.983	0.00771	0.00777	0.012	0.00843
Weak Enhancer	1	0.985	0.00637	0.00652	0.008	0.00834
Weak Enhancern ± 500 BP	1	0.997	0.00467	0.00483	0.024	0.00852
GERP RS ≥ 4	1	0.995	0.00589	0.00596	0.023	0.00884
GERP NS (1st quintile)	1	1.02	0.00877	0.00867	0.024	0.00886
GERP NS (2nd quintile)	1	1.02	0.00778	0.00775	0.032	0.0091
GERP NS (3rd quintile)	1	1.02	0.00493	0.00497	0.044	0.00886
GERP NS (4th quintile)	1	1.02	0.00557	0.00555	0.041	0.00904
GERP NS (5th quintile)	1	1	0.00404	0.00397	0.044	0.00917
SNP-specific (1st quintile)	1	1.01	0.003	0.00304	0.035	0.00884
SNP-specific (2nd quintile)	1	1.01	0.00256	0.0026	0.035	0.0089
SNP-specific (3rd quintile)	1	1.01	0.00156	0.00161	0.029	0.00898
SNP-specific (4th quintile)	1	1	0.000682	0.00071	0.047	0.00902
SNP-specific (5th quintile)	1	1	0.00457	0.0047	0.032	0.00889
Recombination rate (1st quintile)	1	0.98	0.00406	0.00409	0.043	0.00899
Recombination rate (2nd quintile)	1	0.993	0.00354	0.00349	0.048	0.00911
Recombination rate (3rd quintile)	1	1	0.00326	0.00318	0.05	0.00912
Recombination rate (4th quintile)	1	1.01	0.00209	0.00207	0.054	0.00923
Recombination rate (5th quintile)	1	1.04	0.0065	0.00638	0.045	0.00916
Nucleotide diversity (1st quintile)	1	0.99	0.00286	0.0029	0.045	0.00892
Nucleotide diversity (2nd quintile)	1	0.999	0.0017	0.00176	0.036	0.00896
Nucleotide diversity (3rd quintile)	1	1.01	0.000864	0.000905	0.027	0.00901
Nucleotide diversity (4th quintile)	1	1.01	0.0019	0.00196	0.039	0.00917
Nucleotide diversity (5th quintile)	1	1.03	0.00597	0.00608	0.038	0.00898
Average level of LD (1st quintile)	1	1.03	0.00388	0.00393	0.048	0.0091
Average level of LD (2nd quintile)	1	1.01	0.00166	0.00167	0.049	0.00899
Average level of LD (3rd quintile)	1	1	0.00148	0.00149	0.047	0.00886
Average level of LD (4th quintile)	1	0.99	0.00253	0.00254	0.055	0.00906
Average level of LD (5th quintile)	1	0.978	0.00507	0.00512	0.042	0.00913
Background selection statistics (1st quintile)	1	1.08	0.00733	0.00748	0.044	0.00902
Background selection statistics (2nd quintile)	1	1.02	0.0031	0.00318	0.03	0.00891
Background selection statistics (3rd quintile)	1	1.01	0.00169	0.0018	0.023	0.00894
Background selection statistics (4th quintile)	1	0.992	0.00176	0.00178	0.035	0.00914
Background selection statistics (5th quintile)	1	0.98	0.00327	0.00332	0.039	0.00902
Predicted alleleage (1st quintile)	1	1.01	0.0055	0.00517	0.047	0.00932
Predicted alleleage (2nd quintile)	1	1	0.00297	0.00288	0.055	0.00936
Predicted alleleage (3rd quintile)	1	1	0.00356	0.00365	0.04	0.00911
Predicted alleleage (4th quintile)	1	1.01	0.00373	0.0036	0.053	0.009
Predicted alleleage (5th quintile)	1	1.03	0.00718	0.00675	0.049	0.00913
CpG content (1st quintile)	1	1	0.00585	0.00614	0.049	0.00913
CpG content (2nd quintile)	1	1.01	0.00348	0.00367	0.04	0.00915
CpG content (3rd quintile)	1	1	0.00212	0.00225	0.037	0.00903
CpG content (4th quintile)	1	1	0.00166	0.00167	0.051	0.00925
CpG content (5th quintile)	1	1.01	0.00279	0.00296	0.037	0.00909

### Sheet: Table S12a, 0 MAF, 0p75
Annotation	Simulated λ2( C )	Estimated λ2( C )	Estimated λ2( C ) S.E.M.	Mean λ2( C ) J.K. S.E.	Positive rate	Positive rate S.E.
base	1	1	0	0	NA	NA
Coding	1	0.996	0.00516	0.00518	0.005	0.0083
Coding ± 500 BP	1	0.993	0.00399	0.00394	0.031	0.00872
Conserved	1	0.989	0.00348	0.00333	0.031	0.0088
Conserved ± 500 BP	1	0.994	0.00201	0.00209	0.04	0.00886
CTCF	1	0.992	0.00504	0.00492	0.01	0.00835
CTCF ± 500 BP	1	0.991	0.00423	0.00426	0.005	0.00847
DGF	1	0.994	0.00183	0.00178	0.023	0.00867
DGF ± 500 BP	1	0.998	0.00193	0.00193	0.038	0.00901
DHS peaks	1	0.999	0.00207	0.00197	0.011	0.00859
DHS	1	1	0.00188	0.00182	0.013	0.00868
DHS ± 500 BP	1	0.996	0.00182	0.00186	0.041	0.00894
Enhancer (Andersson)	1	1	0.00719	0.00747	0.009	0.00841
Enhancer (Andersson) ± 500 BP	1	0.997	0.00591	0.00612	0.018	0.00872
Enhancer (Hoffman)	1	0.996	0.00332	0.00335	0.022	0.00884
Enhancer (Hoffman) ± 500 BP	1	0.993	0.00306	0.00316	0.028	0.00888
Fetal DHS	1	0.997	0.0024	0.00234	0.012	0.00869
Fetal DHS ± 500 BP	1	0.993	0.00207	0.00208	0.038	0.00909
H3K27ac (Hnisz)	1	0.991	0.00219	0.00223	0.049	0.00911
H3K27ac (Hnisz) ± 500 BP	1	0.995	0.00222	0.00225	0.04	0.0089
H3K27ac (PGC2)	1	0.994	0.00213	0.00223	0.042	0.00889
H3K27ac (PGC2) ± 500 BP	1	0.993	0.00234	0.00235	0.05	0.00908
H3K4me1 peaks	1	0.996	0.00182	0.00183	0.027	0.00888
H3K4me1	1	0.996	0.00181	0.00182	0.041	0.00918
H3K4me1 ± 500 BP	1	0.99	0.00187	0.00196	0.033	0.00898
H3K4me3 peaks	1	1	0.00302	0.00297	0.011	0.00818
H3K4me3	1	0.99	0.00243	0.0024	0.038	0.00896
H3K4me3 ± 500 BP	1	0.995	0.00233	0.00232	0.044	0.00902
H3K9ac peaks	1	0.997	0.00311	0.00292	0.012	0.00842
H3K9ac	1	0.988	0.00241	0.00238	0.05	0.00903
H3K9ac ± 500 BP	1	0.986	0.00245	0.00244	0.04	0.0091
Intron	1	0.994	0.00255	0.00261	0.035	0.00903
Intron ± 500 BP	1	0.992	0.00232	0.00235	0.047	0.00894
Promoter Flanking	1	0.995	0.00653	0.00654	0.004	0.0078
Promoter Flanking ± 500 BP	1	0.987	0.00498	0.00504	0.015	0.00847
Promoter	1	0.982	0.00477	0.00472	0.017	0.00836
Promoter ± 500 BP	1	0.979	0.00497	0.00546	0.028	0.00879
Repressed	1	1	0.00231	0.00228	0.018	0.00863
Repressed ± 500 BP	1	1.01	0.00276	0.00271	0.048	0.00911
Super Enhancer	1	0.994	0.0028	0.00303	0.03	0.00889
Super Enhancer ± 500 BP	1	0.989	0.00281	0.00293	0.034	0.00876
TFBS	1	0.995	0.00191	0.00193	0.024	0.00887
TFBS ± 500 BP	1	0.996	0.00203	0.00208	0.034	0.00879
Transcribed	1	1	0.00238	0.00235	0.03	0.00879
Transcribed ± 500 BP	1	1	0.00203	0.0021	0.038	0.00893
TSS	1	0.988	0.00434	0.00436	0.022	0.00839
TSS ± 500 BP	1	0.977	0.00402	0.004	0.03	0.00907
3' UTR	1	1	0.00681	0.00742	0.004	0.00819
3' UTR ± 500 BP	1	0.991	0.00569	0.00599	0.01	0.00852
5' UTR	1	0.981	0.00849	0.00853	0.003	0.00811
5' UTR ± 500 BP	1	0.988	0.0056	0.00553	0.012	0.00843
Weak Enhancer	1	0.99	0.00451	0.00448	0.008	0.00834
Weak Enhancern ± 500 BP	1	0.999	0.00345	0.00345	0.024	0.00852
GERP RS ≥ 4	1	0.997	0.00434	0.00434	0.023	0.00884
GERP NS (1st quintile)	1	1.01	0.00627	0.00619	0.024	0.00886
GERP NS (2nd quintile)	1	1.01	0.00575	0.00575	0.032	0.0091
GERP NS (3rd quintile)	1	1.02	0.00431	0.00434	0.044	0.00886
GERP NS (4th quintile)	1	1.02	0.00448	0.00445	0.041	0.00904
GERP NS (5th quintile)	1	1	0.00313	0.00307	0.044	0.00917
SNP-specific (1st quintile)	1	1.01	0.00276	0.0028	0.035	0.00884
SNP-specific (2nd quintile)	1	1.01	0.00238	0.00242	0.035	0.0089
SNP-specific (3rd quintile)	1	1.01	0.00147	0.00152	0.029	0.00898
SNP-specific (4th quintile)	1	1	0.000651	0.000677	0.047	0.00902
SNP-specific (5th quintile)	1	1	0.00396	0.00405	0.032	0.00889
Recombination rate (1st quintile)	1	0.981	0.00373	0.00375	0.043	0.00899
Recombination rate (2nd quintile)	1	0.993	0.00335	0.0033	0.048	0.00911
Recombination rate (3rd quintile)	1	1	0.00306	0.00299	0.05	0.00912
Recombination rate (4th quintile)	1	1.01	0.00196	0.00194	0.054	0.00923
Recombination rate (5th quintile)	1	1.03	0.00516	0.00505	0.045	0.00916
Nucleotide diversity (1st quintile)	1	0.991	0.00262	0.00265	0.045	0.00892
Nucleotide diversity (2nd quintile)	1	0.999	0.0016	0.00166	0.036	0.00896
Nucleotide diversity (3rd quintile)	1	1.01	0.000818	0.000857	0.027	0.00901
Nucleotide diversity (4th quintile)	1	1.01	0.00179	0.00185	0.039	0.00917
Nucleotide diversity (5th quintile)	1	1.02	0.00521	0.0053	0.038	0.00898
Average level of LD (1st quintile)	1	1.03	0.00333	0.00338	0.048	0.0091
Average level of LD (2nd quintile)	1	1.01	0.00154	0.00156	0.049	0.00899
Average level of LD (3rd quintile)	1	1	0.00142	0.00142	0.047	0.00886
Average level of LD (4th quintile)	1	0.99	0.00242	0.00243	0.055	0.00906
Average level of LD (5th quintile)	1	0.979	0.00459	0.00462	0.042	0.00913
Background selection statistics (1st quintile)	1	1.06	0.00625	0.00637	0.044	0.00902
Background selection statistics (2nd quintile)	1	1.02	0.00286	0.00293	0.03	0.00891
Background selection statistics (3rd quintile)	1	1.01	0.00159	0.00169	0.023	0.00894
Background selection statistics (4th quintile)	1	0.993	0.00167	0.00168	0.035	0.00914
Background selection statistics (5th quintile)	1	0.982	0.00292	0.00295	0.039	0.00902
Predicted alleleage (1st quintile)	1	1	0.00439	0.00412	0.047	0.00932
Predicted alleleage (2nd quintile)	1	1	0.00272	0.00263	0.055	0.00936
Predicted alleleage (3rd quintile)	1	1	0.00327	0.00335	0.04	0.00911
Predicted alleleage (4th quintile)	1	1.01	0.00341	0.0033	0.053	0.009
Predicted alleleage (5th quintile)	1	1.02	0.00573	0.00536	0.049	0.00913
CpG content (1st quintile)	1	1	0.00532	0.00557	0.049	0.00913
CpG content (2nd quintile)	1	1	0.00324	0.00342	0.04	0.00915
CpG content (3rd quintile)	1	1	0.00199	0.00211	0.037	0.00903
CpG content (4th quintile)	1	1	0.00155	0.00157	0.051	0.00925
CpG content (5th quintile)	1	1.01	0.00244	0.00258	0.037	0.00909

### Sheet: Table S12a, 0 MAF, 1p0
Annotation	Simulated λ2( C )	Estimated λ2( C )	Estimated λ2( C ) S.E.M.	Mean λ2( C ) J.K. S.E.	Positive rate	Positive rate S.E.
base	1	1	0	0	NA	NA
Coding	1	0.998	0.00405	0.004	0.005	0.0083
Coding ± 500 BP	1	0.996	0.00316	0.00312	0.031	0.00872
Conserved	1	0.992	0.00273	0.00259	0.031	0.0088
Conserved ± 500 BP	1	0.997	0.00161	0.00164	0.04	0.00886
CTCF	1	0.994	0.00382	0.0037	0.01	0.00835
CTCF ± 500 BP	1	0.994	0.00325	0.00326	0.005	0.00847
DGF	1	0.996	0.0014	0.00136	0.023	0.00867
DGF ± 500 BP	1	0.999	0.00154	0.00153	0.038	0.00901
DHS peaks	1	1	0.00158	0.0015	0.011	0.00859
DHS	1	1	0.00143	0.00139	0.013	0.00868
DHS ± 500 BP	1	0.997	0.00143	0.00146	0.041	0.00894
Enhancer (Andersson)	1	1	0.00568	0.0058	0.009	0.00841
Enhancer (Andersson) ± 500 BP	1	0.997	0.00469	0.00481	0.018	0.00872
Enhancer (Hoffman)	1	0.998	0.00262	0.00261	0.022	0.00884
Enhancer (Hoffman) ± 500 BP	1	0.995	0.0025	0.00252	0.028	0.00888
Fetal DHS	1	0.999	0.00184	0.00179	0.012	0.00869
Fetal DHS ± 500 BP	1	0.995	0.00163	0.00162	0.038	0.00909
H3K27ac (Hnisz)	1	0.993	0.00184	0.00187	0.049	0.00911
H3K27ac (Hnisz) ± 500 BP	1	0.996	0.00185	0.00187	0.04	0.0089
H3K27ac (PGC2)	1	0.996	0.00172	0.00177	0.042	0.00889
H3K27ac (PGC2) ± 500 BP	1	0.995	0.00194	0.00191	0.05	0.00908
H3K4me1 peaks	1	0.997	0.00141	0.00141	0.027	0.00888
H3K4me1	1	0.997	0.00144	0.00144	0.041	0.00918
H3K4me1 ± 500 BP	1	0.992	0.00154	0.00162	0.033	0.00898
H3K4me3 peaks	1	1	0.00234	0.00226	0.011	0.00818
H3K4me3	1	0.993	0.00191	0.00188	0.038	0.00896
H3K4me3 ± 500 BP	1	0.997	0.00186	0.00184	0.044	0.00902
H3K9ac peaks	1	0.999	0.00241	0.00223	0.012	0.00842
H3K9ac	1	0.991	0.00191	0.00187	0.05	0.00903
H3K9ac ± 500 BP	1	0.99	0.00197	0.00195	0.04	0.0091
Intron	1	0.995	0.00216	0.00219	0.035	0.00903
Intron ± 500 BP	1	0.994	0.00201	0.00202	0.047	0.00894
Promoter Flanking	1	0.997	0.005	0.00493	0.004	0.0078
Promoter Flanking ± 500 BP	1	0.99	0.00389	0.0039	0.015	0.00847
Promoter	1	0.987	0.00373	0.00366	0.017	0.00836
Promoter ± 500 BP	1	0.984	0.00404	0.00437	0.028	0.00879
Repressed	1	1	0.00177	0.00175	0.018	0.00863
Repressed ± 500 BP	1	1.01	0.00226	0.00221	0.048	0.00911
Super Enhancer	1	0.996	0.00243	0.00259	0.03	0.00889
Super Enhancer ± 500 BP	1	0.991	0.00245	0.00252	0.034	0.00876
TFBS	1	0.997	0.00148	0.00149	0.024	0.00887
TFBS ± 500 BP	1	0.998	0.00161	0.00163	0.034	0.00879
Transcribed	1	1	0.00186	0.00182	0.03	0.00879
Transcribed ± 500 BP	1	1	0.00167	0.00171	0.038	0.00893
TSS	1	0.992	0.00347	0.00343	0.022	0.00839
TSS ± 500 BP	1	0.983	0.00328	0.0032	0.03	0.00907
3' UTR	1	1	0.00529	0.00571	0.004	0.00819
3' UTR ± 500 BP	1	0.994	0.00457	0.00471	0.01	0.00852
5' UTR	1	0.985	0.00663	0.00654	0.003	0.00811
5' UTR ± 500 BP	1	0.991	0.00439	0.00431	0.012	0.00843
Weak Enhancer	1	0.994	0.00348	0.00342	0.008	0.00834
Weak Enhancern ± 500 BP	1	1	0.00268	0.00269	0.024	0.00852
GERP RS ≥ 4	1	0.998	0.00345	0.00342	0.023	0.00884
GERP NS (1st quintile)	1	1.01	0.0049	0.00484	0.024	0.00886
GERP NS (2nd quintile)	1	1.01	0.00459	0.00459	0.032	0.0091
GERP NS (3rd quintile)	1	1.02	0.00384	0.00386	0.044	0.00886
GERP NS (4th quintile)	1	1.01	0.00375	0.00372	0.041	0.00904
GERP NS (5th quintile)	1	1	0.00256	0.0025	0.044	0.00917
SNP-specific (1st quintile)	1	1.01	0.00256	0.0026	0.035	0.00884
SNP-specific (2nd quintile)	1	1.01	0.00223	0.00226	0.035	0.0089
SNP-specific (3rd quintile)	1	1	0.0014	0.00144	0.029	0.00898
SNP-specific (4th quintile)	1	1	0.000622	0.000647	0.047	0.00902
SNP-specific (5th quintile)	1	1	0.00349	0.00356	0.032	0.00889
Recombination rate (1st quintile)	1	0.983	0.00345	0.00346	0.043	0.00899
Recombination rate (2nd quintile)	1	0.993	0.00317	0.00313	0.048	0.00911
Recombination rate (3rd quintile)	1	1	0.00289	0.00282	0.05	0.00912
Recombination rate (4th quintile)	1	1.01	0.00184	0.00182	0.054	0.00923
Recombination rate (5th quintile)	1	1.03	0.00429	0.00418	0.045	0.00916
Nucleotide diversity (1st quintile)	1	0.991	0.00241	0.00243	0.045	0.00892
Nucleotide diversity (2nd quintile)	1	1	0.00151	0.00157	0.036	0.00896
Nucleotide diversity (3rd quintile)	1	1.01	0.000777	0.000814	0.027	0.00901
Nucleotide diversity (4th quintile)	1	1.01	0.00169	0.00175	0.039	0.00917
Nucleotide diversity (5th quintile)	1	1.02	0.00463	0.0047	0.038	0.00898
Average level of LD (1st quintile)	1	1.02	0.00293	0.00296	0.048	0.0091
Average level of LD (2nd quintile)	1	1.01	0.00145	0.00146	0.049	0.00899
Average level of LD (3rd quintile)	1	1	0.00135	0.00136	0.047	0.00886
Average level of LD (4th quintile)	1	0.991	0.00232	0.00232	0.055	0.00906
Average level of LD (5th quintile)	1	0.981	0.0042	0.00422	0.042	0.00913
Background selection statistics (1st quintile)	1	1.06	0.00545	0.00555	0.044	0.00902
Background selection statistics (2nd quintile)	1	1.02	0.00265	0.00272	0.03	0.00891
Background selection statistics (3rd quintile)	1	1.01	0.0015	0.0016	0.023	0.00894
Background selection statistics (4th quintile)	1	0.993	0.00159	0.0016	0.035	0.00914
Background selection statistics (5th quintile)	1	0.984	0.00264	0.00266	0.039	0.00902
Predicted alleleage (1st quintile)	1	1	0.00366	0.00342	0.047	0.00932
Predicted alleleage (2nd quintile)	1	1	0.00251	0.00243	0.055	0.00936
Predicted alleleage (3rd quintile)	1	1	0.00302	0.00309	0.04	0.00911
Predicted alleleage (4th quintile)	1	1.01	0.00315	0.00304	0.053	0.009
Predicted alleleage (5th quintile)	1	1.02	0.00478	0.00446	0.049	0.00913
CpG content (1st quintile)	1	1	0.00488	0.00511	0.049	0.00913
CpG content (2nd quintile)	1	1	0.00303	0.0032	0.04	0.00915
CpG content (3rd quintile)	1	1	0.00187	0.00199	0.037	0.00903
CpG content (4th quintile)	1	1	0.00146	0.00147	0.051	0.00925
CpG content (5th quintile)	1	1.01	0.00217	0.00229	0.037	0.00909
