## Supplementary material for "Population-specific causal disease effect sizes in functionally important regions impacted by selection": Table S13

### Sheet: 13a baseline-LD-X
Annotation	Simulated λ2( C )	Estimated λ2( C )	Estimated λ2( C ) S.E.M.	Mean λ2( C ) J.K. S.E.	Positive rate	Positive rate S.E.
base	1	1	0	0	NA	NA
Coding	1	0.987	0.00743	0.0075	0.01	0.00853
Coding ± 500 BP	1	0.998	0.0056	0.00547	0.03	0.00886
Conserved	1	0.989	0.00492	0.00475	0.022	0.00887
Conserved ± 500 BP	1	0.995	0.00291	0.00289	0.046	0.00913
CTCF	1	0.989	0.00746	0.00764	0.011	0.00793
CTCF ± 500 BP	1	0.987	0.00608	0.00623	0.009	0.00813
DGF	1	0.998	0.00264	0.00262	0.019	0.0088
DGF ± 500 BP	1	0.997	0.00255	0.00262	0.043	0.00902
DHS peaks	1	0.997	0.00296	0.00293	0.01	0.00846
DHS	1	1	0.00275	0.00267	0.011	0.00852
DHS ± 500 BP	1	0.995	0.00264	0.0026	0.048	0.00921
Enhancer (Andersson)	1	1	0.0101	0.0107	0.005	0.00836
Enhancer (Andersson) ± 500 BP	1	1.01	0.00844	0.00866	0.021	0.00861
Enhancer (Hoffman)	1	1	0.0048	0.00481	0.028	0.00852
Enhancer (Hoffman) ± 500 BP	1	0.995	0.00434	0.00434	0.043	0.00886
Fetal DHS	1	1	0.00339	0.00342	0.01	0.00862
Fetal DHS ± 500 BP	1	0.992	0.00294	0.00294	0.04	0.00916
H3K27ac (Hnisz)	1	1	0.00275	0.00284	0.039	0.00912
H3K27ac (Hnisz) ± 500 BP	1	0.999	0.00277	0.00288	0.049	0.00911
H3K27ac (PGC2)	1	1	0.003	0.00304	0.048	0.00909
H3K27ac (PGC2) ± 500 BP	1	1	0.00298	0.00311	0.036	0.00901
H3K4me1 peaks	1	0.998	0.00263	0.00269	0.032	0.00882
H3K4me1	1	0.998	0.00254	0.00254	0.043	0.00922
H3K4me1 ± 500 BP	1	0.997	0.0025	0.00251	0.044	0.00898
H3K4me3 peaks	1	0.996	0.00428	0.00439	0.007	0.00843
H3K4me3	1	1	0.00335	0.00339	0.03	0.00885
H3K4me3 ± 500 BP	1	1	0.00317	0.00323	0.029	0.00893
H3K9ac peaks	1	0.991	0.00439	0.00426	0.01	0.00855
H3K9ac	1	0.992	0.00347	0.00334	0.048	0.00883
H3K9ac ± 500 BP	1	0.991	0.00334	0.00332	0.05	0.00919
Intron	1	1	0.00312	0.00331	0.028	0.00905
Intron ± 500 BP	1	1	0.00299	0.00286	0.05	0.00899
Promoter Flanking	1	1.01	0.00971	0.00993	0.018	0.00818
Promoter Flanking ± 500 BP	1	0.997	0.00737	0.00735	0.007	0.00825
Promoter	1	0.977	0.00683	0.00669	0.009	0.00852
Promoter ± 500 BP	1	0.987	0.00755	0.00735	0.023	0.0086
Repressed	1	0.994	0.00332	0.00326	0.033	0.00897
Repressed ± 500 BP	1	1	0.00351	0.00344	0.053	0.00929
Super Enhancer	1	1	0.00372	0.00369	0.044	0.00924
Super Enhancer ± 500 BP	1	1.01	0.00354	0.00358	0.045	0.00917
TFBS	1	0.999	0.00291	0.00281	0.033	0.00881
TFBS ± 500 BP	1	0.998	0.00294	0.00289	0.048	0.0089
Transcribed	1	1.01	0.00335	0.00334	0.037	0.00894
Transcribed ± 500 BP	1	0.994	0.00261	0.00266	0.047	0.00906
TSS	1	0.983	0.00647	0.00615	0.017	0.00868
TSS ± 500 BP	1	0.992	0.00554	0.00559	0.043	0.00904
3' UTR	1	0.987	0.0102	0.0103	0.006	0.00836
3' UTR ± 500 BP	1	0.989	0.0083	0.00826	0.016	0.00871
5' UTR	1	0.982	0.0119	0.0126	0.007	0.0081
5' UTR ± 500 BP	1	0.994	0.0077	0.00793	0.013	0.00852
Weak Enhancer	1	0.998	0.00665	0.0067	0.007	0.00854
Weak Enhancern ± 500 BP	1	1	0.00479	0.00497	0.026	0.0089
GERP RS ≥ 4	1	0.992	0.0057	0.00597	0.029	0.0088
GERP NS (1st quintile)	1	0.999	0.00829	0.00828	0.024	0.00878
GERP NS (2nd quintile)	1	0.997	0.00727	0.00744	0.031	0.00902
GERP NS (3rd quintile)	1	1.02	0.00522	0.00504	0.046	0.00902
GERP NS (4th quintile)	1	1.03	0.00562	0.00568	0.04	0.00874
GERP NS (5th quintile)	1	1.01	0.00408	0.00404	0.041	0.00913
SNP-specific (1st quintile)	1	1	0.000923	0.000937	0.053	0.00924
SNP-specific (2nd quintile)	1	1	0.000852	0.000864	0.049	0.0091
SNP-specific (3rd quintile)	1	1	0.000608	0.000641	0.041	0.00898
SNP-specific (4th quintile)	1	1	0.000401	0.000394	0.063	0.00925
SNP-specific (5th quintile)	1	1	0.00181	0.00184	0.046	0.009
Recombination rate (1st quintile)	1	1.01	0.00402	0.00413	0.03	0.009
Recombination rate (2nd quintile)	1	1.01	0.0025	0.00255	0.039	0.00907
Recombination rate (3rd quintile)	1	1.01	0.00189	0.00187	0.053	0.00905
Recombination rate (4th quintile)	1	1.01	0.00154	0.00159	0.041	0.00889
Recombination rate (5th quintile)	1	1	0.00445	0.00449	0.043	0.00908
Nucleotide diversity (1st quintile)	1	1.01	0.00297	0.00307	0.026	0.00906
Nucleotide diversity (2nd quintile)	1	1	0.00174	0.0018	0.038	0.00907
Nucleotide diversity (3rd quintile)	1	1	0.000899	0.000939	0.043	0.00883
Nucleotide diversity (4th quintile)	1	1	0.00187	0.00194	0.024	0.00904
Nucleotide diversity (5th quintile)	1	1.02	0.00613	0.00623	0.032	0.00901
Average level of LD (1st quintile)	1	1	0.00338	0.00346	0.044	0.00911
Average level of LD (2nd quintile)	1	1	0.0016	0.00165	0.03	0.00914
Average level of LD (3rd quintile)	1	1	0.0011	0.00111	0.045	0.0092
Average level of LD (4th quintile)	1	1.01	0.00239	0.00244	0.039	0.00904
Average level of LD (5th quintile)	1	1.02	0.00551	0.00556	0.027	0.00881
Background selection statistics (1st quintile)	1	1.02	0.00692	0.00673	0.055	0.00936
Background selection statistics (2nd quintile)	1	0.997	0.00307	0.00312	0.05	0.0092
Background selection statistics (3rd quintile)	1	1	0.00173	0.00178	0.041	0.009
Background selection statistics (4th quintile)	1	1.01	0.0017	0.0017	0.055	0.00914
Background selection statistics (5th quintile)	1	1.01	0.00352	0.00354	0.042	0.00898
Predicted alleleage (1st quintile)	1	1	0.00522	0.00518	0.045	0.00916
Predicted alleleage (2nd quintile)	1	1	0.00286	0.0029	0.047	0.00897
Predicted alleleage (3rd quintile)	1	0.999	0.00351	0.0036	0.041	0.00912
Predicted alleleage (4th quintile)	1	1.01	0.0036	0.00359	0.044	0.00905
Predicted alleleage (5th quintile)	1	1.03	0.00677	0.00677	0.045	0.0091
CpG content (1st quintile)	1	0.97	0.00587	0.0059	0.057	0.00945
CpG content (2nd quintile)	1	0.984	0.00349	0.00355	0.06	0.00928
CpG content (3rd quintile)	1	0.996	0.00214	0.00221	0.051	0.00889
CpG content (4th quintile)	1	1.01	0.00166	0.00166	0.049	0.00921
CpG content (5th quintile)	1	1.02	0.00291	0.00299	0.042	0.00921

### Sheet: 13b annot-dep, MAF-dep
Annotation	Simulated λ2( C )	Estimated λ2( C )	Estimated λ2( C ) S.E.M.	Mean λ2( C ) J.K. S.E.	Positive rate	Positive rate S.E.
base	1	1	0	0	NA	NA
Coding	1	1.15	0.0366	0.0448	0.009	0.00788
Coding ± 500 BP	1	1.01	0.0147	0.0158	0.007	0.0082
Conserved	1	1.03	0.012	0.0124	0.009	0.00793
Conserved ± 500 BP	1	0.983	0.00545	0.00586	0.019	0.00884
CTCF	1	1.01	0.0132	0.0146	0.007	0.00782
CTCF ± 500 BP	1	0.998	0.0106	0.0116	0.008	0.00793
DGF	1	0.992	0.00501	0.00533	0.011	0.00813
DGF ± 500 BP	1	0.993	0.00485	0.00494	0.03	0.00887
DHS peaks	1	0.992	0.00555	0.00574	0.013	0.008
DHS	1	0.993	0.00502	0.0052	0.006	0.00785
DHS ± 500 BP	1	0.988	0.00485	0.00492	0.027	0.0089
Enhancer (Andersson)	1	0.979	0.079	0.159	0.017	0.00812
Enhancer (Andersson) ± 500 BP	1	1.07	0.0367	0.0458	0.008	0.00815
Enhancer (Hoffman)	1	1.04	0.014	0.0154	0.007	0.00808
Enhancer (Hoffman) ± 500 BP	1	1.03	0.0123	0.013	0.008	0.00823
Fetal DHS	1	0.99	0.00646	0.00698	0.004	0.00771
Fetal DHS ± 500 BP	1	0.986	0.0056	0.00595	0.009	0.00831
H3K27ac (Hnisz)	1	1.02	0.00666	0.00718	0.036	0.00888
H3K27ac (Hnisz) ± 500 BP	1	1	0.00632	0.00668	0.037	0.00877
H3K27ac (PGC2)	1	0.989	0.0069	0.00741	0.014	0.00863
H3K27ac (PGC2) ± 500 BP	1	1	0.00677	0.00727	0.023	0.00873
H3K4me1 peaks	1	0.994	0.00591	0.00596	0.008	0.00829
H3K4me1	1	0.99	0.00549	0.00548	0.03	0.00873
H3K4me1 ± 500 BP	1	0.988	0.00474	0.00509	0.036	0.00896
H3K4me3 peaks	1	1.01	0.00961	0.0105	0.008	0.00791
H3K4me3	1	1	0.00817	0.00886	0.008	0.00816
H3K4me3 ± 500 BP	1	0.999	0.00687	0.00724	0.011	0.00852
H3K9ac peaks	1	0.995	0.0107	0.0113	0.004	0.00783
H3K9ac	1	0.996	0.00901	0.00948	0.013	0.0082
H3K9ac ± 500 BP	1	0.986	0.00749	0.00809	0.011	0.00856
Intron	1	1	0.00643	0.00677	0.037	0.00903
Intron ± 500 BP	1	0.996	0.00566	0.00604	0.04	0.0089
Promoter Flanking	1	1.18	0.0357	0.0538	0.009	0.00793
Promoter Flanking ± 500 BP	1	1.07	0.0184	0.0209	0.003	0.00787
Promoter	1	1.07	0.0203	0.0217	0.008	0.008
Promoter ± 500 BP	1	1.08	0.0244	0.0288	0.003	0.0079
Repressed	1	0.993	0.00455	0.00493	0.017	0.00841
Repressed ± 500 BP	1	1	0.00409	0.00434	0.035	0.00898
Super Enhancer	1	1.05	0.0114	0.0125	0.034	0.00884
Super Enhancer ± 500 BP	1	1.04	0.0109	0.0121	0.027	0.0089
TFBS	1	0.99	0.00596	0.00629	0.009	0.00783
TFBS ± 500 BP	1	1	0.00559	0.00585	0.019	0.00848
Transcribed	1	1.01	0.00544	0.00592	0.007	0.0083
Transcribed ± 500 BP	1	0.983	0.00419	0.0045	0.042	0.00871
TSS	1	1.01	0.0225	0.0272	0.01	0.00799
TSS ± 500 BP	1	0.969	0.0171	0.0201	0.008	0.008
3' UTR	1	1.15	0.0559	0.114	0.008	0.00786
3' UTR ± 500 BP	1	1.09	0.0312	0.0407	0.005	0.00782
5' UTR	1	0.972	0.0686	0.287	0.01	0.00796
5' UTR ± 500 BP	1	1.05	0.0273	0.0311	0.007	0.00809
Weak Enhancer	1	1.05	0.0157	0.017	0.008	0.00791
Weak Enhancern ± 500 BP	1	1.02	0.0106	0.0116	0.011	0.00807
GERP RS ≥ 4	1	1	0.0116	0.0128	0.01	0.00814
GERP NS (1st quintile)	1	1.02	0.0186	0.0597	0.03	0.00882
GERP NS (2nd quintile)	1	0.972	0.0613	0.0244	0.034	0.00889
GERP NS (3rd quintile)	1	1.04	0.008	0.00833	0.038	0.00886
GERP NS (4th quintile)	1	1.06	0.0127	0.0122	0.034	0.00896
GERP NS (5th quintile)	1	1.05	0.011	0.0129	0.014	0.00871
SNP-specific (1st quintile)	1	0.997	0.00204	0.00205	0.049	0.0091
SNP-specific (2nd quintile)	1	1	0.00174	0.0018	0.044	0.0091
SNP-specific (3rd quintile)	1	1	0.00128	0.00127	0.035	0.00916
SNP-specific (4th quintile)	1	1	0.000747	0.000781	0.035	0.00904
SNP-specific (5th quintile)	1	1.02	0.00417	0.00421	0.04	0.00917
Recombination rate (1st quintile)	1	0.956	0.00713	0.00702	0.036	0.00896
Recombination rate (2nd quintile)	1	0.964	0.00464	0.00461	0.04	0.00891
Recombination rate (3rd quintile)	1	0.985	0.00341	0.00346	0.041	0.00912
Recombination rate (4th quintile)	1	1.03	0.00307	0.00324	0.031	0.00898
Recombination rate (5th quintile)	1	1.05	0.109	0.0503	0.045	0.0089
Nucleotide diversity (1st quintile)	1	1	0.00662	0.00676	0.034	0.00882
Nucleotide diversity (2nd quintile)	1	1	0.00349	0.00362	0.036	0.00893
Nucleotide diversity (3rd quintile)	1	1.01	0.00166	0.00172	0.041	0.00886
Nucleotide diversity (4th quintile)	1	1.02	0.00292	0.00303	0.032	0.00884
Nucleotide diversity (5th quintile)	1	1.03	0.00834	0.00837	0.031	0.00881
Average level of LD (1st quintile)	1	1.07	0.161	0.459	0.036	0.00871
Average level of LD (2nd quintile)	1	1.04	0.004	0.00407	0.038	0.00876
Average level of LD (3rd quintile)	1	0.992	0.00194	0.00203	0.034	0.0087
Average level of LD (4th quintile)	1	0.965	0.0045	0.00444	0.035	0.00872
Average level of LD (5th quintile)	1	0.948	0.00843	0.00832	0.02	0.00879
Background selection statistics (1st quintile)	1	1.05	0.00682	0.00707	0.039	0.00911
Background selection statistics (2nd quintile)	1	1.01	0.00353	0.00365	0.039	0.00894
Background selection statistics (3rd quintile)	1	1.01	0.00268	0.00279	0.037	0.00888
Background selection statistics (4th quintile)	1	0.997	0.00316	0.00317	0.042	0.00894
Background selection statistics (5th quintile)	1	0.99	0.00772	0.00774	0.031	0.00876
Predicted alleleage (1st quintile)	1	1.06	0.0143	0.0278	0.028	0.00872
Predicted alleleage (2nd quintile)	1	1.02	0.00603	0.00626	0.036	0.00891
Predicted alleleage (3rd quintile)	1	1.01	0.00603	0.00594	0.044	0.00893
Predicted alleleage (4th quintile)	1	1.02	0.00677	0.00685	0.031	0.00877
Predicted alleleage (5th quintile)	1	1.04	0.0125	0.0114	0.025	0.00872
CpG content (1st quintile)	1	0.94	0.00532	0.0058	0.027	0.00882
CpG content (2nd quintile)	1	0.971	0.00392	0.00425	0.028	0.00908
CpG content (3rd quintile)	1	0.999	0.00336	0.00356	0.033	0.00892
CpG content (4th quintile)	1	1.04	0.00395	0.00415	0.035	0.00884
CpG content (5th quintile)	1	1.1	0.00898	0.00978	0.029	0.00892
