## Supplementary material for "Population-specific causal disease effect sizes in functionally important regions impacted by selection": Table S14

### Sheet: 14b annot-dep, MAF-dep
Annotation	Simulated λ2( C )	Estimated λ2( C )	Estimated λ2( C ) S.E.M.	Mean λ2( C ) J.K. S.E.	Positive rate	Positive rate S.E.
base	1	1	0	0	NA	NA
Coding	1	1.01	0.0241	0.0262	0.013	0.00808
Coding ± 500 BP	1	1.01	0.0145	0.0158	0.01	0.00826
Conserved	1	1	0.011	0.0117	0.013	0.00818
Conserved ± 500 BP	1	0.996	0.00568	0.0059	0.018	0.00875
CTCF	1	1.02	0.0131	0.0145	0.007	0.00814
CTCF ± 500 BP	1	1	0.0104	0.0115	0.008	0.00822
DGF	1	1	0.00543	0.00536	0	0.00791
DGF ± 500 BP	1	0.998	0.00471	0.00494	0.024	0.00876
DHS peaks	1	1.01	0.0056	0.00581	0.003	0.00785
DHS	1	1.01	0.00485	0.00522	0.009	0.00795
DHS ± 500 BP	1	1	0.00479	0.00489	0.024	0.00882
Enhancer (Andersson)	1	1.11	0.0612	0.157	0.01	0.00772
Enhancer (Andersson) ± 500 BP	1	1.13	0.0334	0.0434	0.011	0.00805
Enhancer (Hoffman)	1	1.03	0.0144	0.0149	0.012	0.0082
Enhancer (Hoffman) ± 500 BP	1	1.02	0.0116	0.0126	0.013	0.00821
Fetal DHS	1	1.01	0.00707	0.0071	0.009	0.00791
Fetal DHS ± 500 BP	1	1	0.00566	0.00599	0.013	0.00824
H3K27ac (Hnisz)	1	0.994	0.00654	0.00695	0.034	0.00894
H3K27ac (Hnisz) ± 500 BP	1	0.989	0.00611	0.00652	0.036	0.00899
H3K27ac (PGC2)	1	0.999	0.0069	0.00737	0.012	0.00845
H3K27ac (PGC2) ± 500 BP	1	0.998	0.00671	0.00718	0.024	0.00874
H3K4me1 peaks	1	0.993	0.00583	0.00583	0.011	0.00827
H3K4me1	1	0.999	0.00532	0.00553	0.014	0.0087
H3K4me1 ± 500 BP	1	0.988	0.00478	0.00506	0.039	0.00894
H3K4me3 peaks	1	1.02	0.00996	0.0106	0.008	0.00801
H3K4me3	1	1	0.00821	0.00878	0.005	0.00831
H3K4me3 ± 500 BP	1	0.994	0.00669	0.00714	0.012	0.00856
H3K9ac peaks	1	1.01	0.0106	0.0112	0.01	0.00789
H3K9ac	1	0.996	0.00883	0.00928	0.008	0.00841
H3K9ac ± 500 BP	1	0.983	0.0075	0.00793	0.017	0.00886
Intron	1	1.01	0.00639	0.00673	0.041	0.00905
Intron ± 500 BP	1	0.983	0.00571	0.00599	0.045	0.009
Promoter Flanking	1	1.1	0.0393	0.0555	0.009	0.00807
Promoter Flanking ± 500 BP	1	1.04	0.019	0.0202	0.008	0.00801
Promoter	1	1.05	0.0189	0.0205	0.009	0.00794
Promoter ± 500 BP	1	1.1	0.0258	0.0301	0.007	0.00824
Repressed	1	1	0.00475	0.00487	0.022	0.00867
Repressed ± 500 BP	1	1	0.00425	0.00429	0.06	0.00919
Super Enhancer	1	1.01	0.0107	0.0118	0.031	0.009
Super Enhancer ± 500 BP	1	1.01	0.0104	0.0115	0.032	0.00867
TFBS	1	0.988	0.00617	0.00631	0.007	0.00806
TFBS ± 500 BP	1	1	0.00533	0.00578	0.008	0.00844
Transcribed	1	0.995	0.00572	0.00578	0.011	0.0087
Transcribed ± 500 BP	1	0.989	0.00436	0.00451	0.04	0.00902
TSS	1	1.05	0.0245	0.0286	0.009	0.00802
TSS ± 500 BP	1	1.02	0.0193	0.0215	0.012	0.00798
3' UTR	1	1.04	0.0401	0.0641	0.016	0.00801
3' UTR ± 500 BP	1	1.1	0.031	0.0378	0.005	0.0079
5' UTR	1	1.03	0.0651	0.175	0.011	0.00795
5' UTR ± 500 BP	1	1.04	0.0226	0.0268	0.009	0.00815
Weak Enhancer	1	1.07	0.0169	0.0182	0.008	0.00805
Weak Enhancern ± 500 BP	1	0.999	0.0103	0.0115	0.006	0.0082
GERP RS ≥ 4	1	1.01	0.0122	0.0134	0.011	0.00818
GERP NS (1st quintile)	1	1.02	0.0152	0.0223	0.029	0.00885
GERP NS (2nd quintile)	1	1.05	0.0184	0.878	0.035	0.00894
GERP NS (3rd quintile)	1	1.04	0.00822	0.00823	0.04	0.00893
GERP NS (4th quintile)	1	1.07	0.0128	0.0125	0.034	0.00866
GERP NS (5th quintile)	1	1.06	0.0133	0.0189	0.017	0.0087
SNP-specific (1st quintile)	1	1	0.00173	0.00172	0.052	0.00895
SNP-specific (2nd quintile)	1	0.999	0.00155	0.00154	0.053	0.00905
SNP-specific (3rd quintile)	1	1	0.00116	0.00118	0.047	0.00896
SNP-specific (4th quintile)	1	1	0.000728	0.000707	0.053	0.00915
SNP-specific (5th quintile)	1	1.01	0.00354	0.00353	0.051	0.00924
Recombination rate (1st quintile)	1	0.994	0.00726	0.00736	0.019	0.00873
Recombination rate (2nd quintile)	1	0.988	0.00481	0.00471	0.034	0.00896
Recombination rate (3rd quintile)	1	0.992	0.0035	0.00342	0.045	0.00898
Recombination rate (4th quintile)	1	1.01	0.00297	0.00313	0.033	0.00891
Recombination rate (5th quintile)	1	1.1	0.032	0.0732	0.035	0.00892
Nucleotide diversity (1st quintile)	1	1.01	0.00652	0.00672	0.039	0.00897
Nucleotide diversity (2nd quintile)	1	1.01	0.00354	0.00367	0.04	0.00905
Nucleotide diversity (3rd quintile)	1	1.01	0.00164	0.00168	0.031	0.00891
Nucleotide diversity (4th quintile)	1	1.01	0.00296	0.00305	0.039	0.00892
Nucleotide diversity (5th quintile)	1	1.02	0.00822	0.00839	0.041	0.00901
Average level of LD (1st quintile)	1	1.11	0.0131	0.0178	0.036	0.00903
Average level of LD (2nd quintile)	1	1.02	0.00356	0.00382	0.037	0.00909
Average level of LD (3rd quintile)	1	0.997	0.00208	0.00202	0.044	0.00933
Average level of LD (4th quintile)	1	0.986	0.00453	0.00453	0.03	0.00909
Average level of LD (5th quintile)	1	0.99	0.00855	0.00868	0.02	0.00899
Background selection statistics (1st quintile)	1	1.04	0.00669	0.00684	0.036	0.0087
Background selection statistics (2nd quintile)	1	1.01	0.00342	0.00355	0.041	0.00909
Background selection statistics (3rd quintile)	1	1	0.00268	0.00275	0.036	0.00896
Background selection statistics (4th quintile)	1	0.999	0.00313	0.00316	0.039	0.00903
Background selection statistics (5th quintile)	1	1.01	0.00795	0.00794	0.032	0.00893
Predicted alleleage (1st quintile)	1	1.06	0.0117	0.0124	0.035	0.0088
Predicted alleleage (2nd quintile)	1	1.02	0.00603	0.00617	0.036	0.0091
Predicted alleleage (3rd quintile)	1	1.01	0.00611	0.00587	0.041	0.00898
Predicted alleleage (4th quintile)	1	1.01	0.00654	0.00661	0.038	0.00906
Predicted alleleage (5th quintile)	1	1.02	0.0107	0.0107	0.026	0.00884
CpG content (1st quintile)	1	0.976	0.00564	0.00592	0.027	0.00876
CpG content (2nd quintile)	1	0.987	0.00399	0.0042	0.043	0.009
CpG content (3rd quintile)	1	1	0.00325	0.00348	0.034	0.00893
CpG content (4th quintile)	1	1.02	0.00391	0.00402	0.033	0.00893
CpG content (5th quintile)	1	1.07	0.00839	0.00914	0.04	0.00902
