## Supplementary material for "Population-specific causal disease effect sizes in functionally important regions impacted by selection": Table S15

### Sheet: 15a baseline-LD-X
Annotation	Simulated λ2( C )	Estimated λ2( C )	Estimated λ2( C ) S.E.M.	Mean λ2( C ) J.K. S.E.	Positive rate	Positive rate S.E.
base	1	1	0	0	NA	NA
Coding	1	1.02	0.0146	0.0159	0.007	0.00852
Coding ± 500 BP	1	1	0.00985	0.0107	0.014	0.00859
Conserved	1	0.988	0.0086	0.00898	0.009	0.00845
Conserved ± 500 BP	1	1	0.00536	0.00539	0.027	0.009
CTCF	1	1.01	0.0139	0.0146	0.011	0.00826
CTCF ± 500 BP	1	0.997	0.0108	0.0118	0.014	0.00818
DGF	1	0.998	0.00457	0.00482	0.007	0.00838
DGF ± 500 BP	1	1.01	0.00458	0.00483	0.031	0.0087
DHS peaks	1	0.999	0.00512	0.00531	0.015	0.00849
DHS	1	1.01	0.00483	0.00486	0.007	0.00832
DHS ± 500 BP	1	0.999	0.00452	0.00483	0.024	0.0088
Enhancer (Andersson)	1	1.06	0.0235	0.0256	0.01	0.00812
Enhancer (Andersson) ± 500 BP	1	1.04	0.016	0.0183	0.01	0.00848
Enhancer (Hoffman)	1	1.01	0.00921	0.00929	0.008	0.00851
Enhancer (Hoffman) ± 500 BP	1	1	0.00813	0.0085	0.018	0.00864
Fetal DHS	1	1	0.00623	0.00629	0.006	0.00837
Fetal DHS ± 500 BP	1	1.01	0.00515	0.00556	0.022	0.00875
H3K27ac (Hnisz)	1	0.999	0.00505	0.00527	0.04	0.00894
H3K27ac (Hnisz) ± 500 BP	1	0.994	0.0052	0.00532	0.039	0.00907
H3K27ac (PGC2)	1	1	0.00538	0.00569	0.026	0.00881
H3K27ac (PGC2) ± 500 BP	1	1	0.0055	0.00584	0.032	0.00897
H3K4me1 peaks	1	0.996	0.00495	0.00495	0.02	0.00876
H3K4me1	1	1	0.00468	0.00473	0.046	0.00885
H3K4me1 ± 500 BP	1	0.983	0.00449	0.00455	0.045	0.00917
H3K4me3 peaks	1	1	0.00781	0.00837	0.011	0.00805
H3K4me3	1	1	0.0063	0.00647	0.015	0.00856
H3K4me3 ± 500 BP	1	0.994	0.00577	0.00605	0.03	0.00898
H3K9ac peaks	1	1.01	0.00796	0.00848	0.004	0.00798
H3K9ac	1	1	0.0062	0.00644	0.028	0.00886
H3K9ac ± 500 BP	1	0.987	0.006	0.00614	0.037	0.00897
Intron	1	0.999	0.00546	0.00604	0.027	0.00881
Intron ± 500 BP	1	0.995	0.0048	0.00521	0.031	0.00871
Promoter Flanking	1	1.04	0.0197	0.0227	0.007	0.00816
Promoter Flanking ± 500 BP	1	1.02	0.0135	0.0148	0.008	0.00842
Promoter	1	0.998	0.0125	0.0138	0.006	0.00818
Promoter ± 500 BP	1	1.02	0.0141	0.0152	0.006	0.00831
Repressed	1	1.01	0.00546	0.00599	0.013	0.00846
Repressed ± 500 BP	1	1.01	0.00602	0.00629	0.048	0.00902
Super Enhancer	1	1.01	0.00668	0.00693	0.044	0.00905
Super Enhancer ± 500 BP	1	1	0.00649	0.00668	0.04	0.00889
TFBS	1	0.996	0.00524	0.00537	0.011	0.00848
TFBS ± 500 BP	1	0.999	0.00503	0.00532	0.016	0.00874
Transcribed	1	0.997	0.00563	0.0061	0.016	0.0084
Transcribed ± 500 BP	1	0.998	0.00473	0.00487	0.046	0.0091
TSS	1	1	0.0121	0.0126	0.01	0.00827
TSS ± 500 BP	1	0.982	0.0104	0.0106	0.008	0.00862
3' UTR	1	1.11	0.0244	0.0264	0.006	0.00814
3' UTR ± 500 BP	1	1.03	0.0166	0.0177	0.008	0.00826
5' UTR	1	1.09	0.0334	0.0535	0.002	0.00797
5' UTR ± 500 BP	1	0.999	0.016	0.0167	0.004	0.00817
Weak Enhancer	1	0.999	0.0118	0.0125	0.01	0.00805
Weak Enhancern ± 500 BP	1	0.993	0.00877	0.00918	0.007	0.00858
GERP RS ≥ 4	1	0.998	0.0105	0.0113	0.011	0.00836
GERP NS (1st quintile)	1	7.04	5.98	0.364	0.014	0.00846
GERP NS (2nd quintile)	1	1.03	0.017	0.0279	0.031	0.00876
GERP NS (3rd quintile)	1	1.07	0.0114	0.0116	0.053	0.00906
GERP NS (4th quintile)	1	1.1	0.013	0.016	0.03	0.00917
GERP NS (5th quintile)	1	1.04	0.00829	0.00786	0.033	0.00904
SNP-specific (1st quintile)	1	1.01	0.00175	0.00182	0.041	0.00908
SNP-specific (2nd quintile)	1	1.01	0.0016	0.00166	0.039	0.00876
SNP-specific (3rd quintile)	1	1.01	0.00118	0.00123	0.031	0.0089
SNP-specific (4th quintile)	1	1.01	0.000742	0.000769	0.059	0.00908
SNP-specific (5th quintile)	1	1.01	0.00342	0.00357	0.042	0.00898
Recombination rate (1st quintile)	1	1.02	0.00762	0.00761	0.032	0.00863
Recombination rate (2nd quintile)	1	1.02	0.00477	0.00475	0.051	0.00921
Recombination rate (3rd quintile)	1	1.02	0.00365	0.00353	0.056	0.00923
Recombination rate (4th quintile)	1	1.02	0.00285	0.00286	0.039	0.00895
Recombination rate (5th quintile)	1	1.05	0.0124	0.017	0.057	0.00919
Nucleotide diversity (1st quintile)	1	1.02	0.00577	0.00569	0.035	0.00887
Nucleotide diversity (2nd quintile)	1	1.01	0.00329	0.0033	0.038	0.00899
Nucleotide diversity (3rd quintile)	1	1.01	0.00172	0.00173	0.04	0.0088
Nucleotide diversity (4th quintile)	1	1.02	0.00364	0.00369	0.04	0.00905
Nucleotide diversity (5th quintile)	1	1.08	0.0201	0.0458	0.036	0.0091
Average level of LD (1st quintile)	1	1.03	0.00805	0.0249	0.056	0.00914
Average level of LD (2nd quintile)	1	1.01	0.00297	0.00305	0.03	0.00885
Average level of LD (3rd quintile)	1	1.01	0.00209	0.00202	0.054	0.00921
Average level of LD (4th quintile)	1	1.02	0.00446	0.00442	0.047	0.0091
Average level of LD (5th quintile)	1	1.05	0.0103	0.0104	0.028	0.00872
Background selection statistics (1st quintile)	1	1.26	0.105	0.204	0.052	0.00908
Background selection statistics (2nd quintile)	1	1.03	0.00623	0.0063	0.044	0.00903
Background selection statistics (3rd quintile)	1	1.01	0.00322	0.00325	0.044	0.00896
Background selection statistics (4th quintile)	1	1.01	0.00336	0.00317	0.05	0.0093
Background selection statistics (5th quintile)	1	1.02	0.00661	0.00669	0.03	0.00869
Predicted alleleage (1st quintile)	1	1.05	0.0106	0.0104	0.037	0.00899
Predicted alleleage (2nd quintile)	1	1.03	0.00518	0.00536	0.032	0.00876
Predicted alleleage (3rd quintile)	1	1.01	0.00723	0.00694	0.041	0.00893
Predicted alleleage (4th quintile)	1	1.03	0.00685	0.0067	0.044	0.00916
Predicted alleleage (5th quintile)	1	1.08	0.0193	0.087	0.035	0.00885
CpG content (1st quintile)	1	1.04	0.0131	0.0129	0.047	0.00879
CpG content (2nd quintile)	1	1.02	0.00798	0.0105	0.036	0.00901
CpG content (3rd quintile)	1	1.01	0.00392	0.00401	0.043	0.00913
CpG content (4th quintile)	1	1	0.00297	0.00301	0.041	0.0092
CpG content (5th quintile)	1	1.03	0.00528	0.0055	0.033	0.00891

### Sheet: 15b annot-dep, MAF-dep
Annotation	Simulated λ2( C )	Estimated λ2( C )	Estimated λ2( C ) S.E.M.	Mean λ2( C ) J.K. S.E.	Positive rate	Positive rate S.E.
base	1	1	0	0	NA	NA
Coding	1	1.09	0.0463	0.0677	0.008	0.00819
Coding ± 500 BP	1	1.09	0.0231	0.026	0.014	0.00818
Conserved	1	1.03	0.0166	0.0171	0.012	0.00809
Conserved ± 500 BP	1	0.993	0.00788	0.00835	0.012	0.00843
CTCF	1	1.04	0.02	0.0214	0.012	0.00816
CTCF ± 500 BP	1	1	0.0155	0.0163	0.017	0.00819
DGF	1	0.984	0.00676	0.00716	0.019	0.00828
DGF ± 500 BP	1	1	0.00633	0.00703	0.015	0.00868
DHS peaks	1	0.996	0.00749	0.00767	0.009	0.0082
DHS	1	1	0.00666	0.00698	0.012	0.00798
DHS ± 500 BP	1	1	0.00637	0.00687	0.01	0.00848
Enhancer (Andersson)	1	0.913	0.134	0.595	0.01	0.00805
Enhancer (Andersson) ± 500 BP	1	1.22	0.0741	0.146	0.012	0.00811
Enhancer (Hoffman)	1	1.07	0.02	0.0226	0.014	0.008
Enhancer (Hoffman) ± 500 BP	1	1.05	0.0166	0.0184	0.007	0.00801
Fetal DHS	1	1	0.00865	0.0095	0.006	0.00795
Fetal DHS ± 500 BP	1	0.985	0.00747	0.0081	0.006	0.00835
H3K27ac (Hnisz)	1	1.01	0.0091	0.00983	0.035	0.00891
H3K27ac (Hnisz) ± 500 BP	1	0.987	0.00851	0.00914	0.039	0.00888
H3K27ac (PGC2)	1	0.999	0.0093	0.0102	0.006	0.00816
H3K27ac (PGC2) ± 500 BP	1	1	0.00947	0.0102	0.024	0.00869
H3K4me1 peaks	1	1	0.00788	0.00818	0.009	0.00808
H3K4me1	1	1.02	0.00738	0.00777	0.016	0.00851
H3K4me1 ± 500 BP	1	0.993	0.00664	0.00714	0.036	0.00902
H3K4me3 peaks	1	1.01	0.0133	0.0144	0.014	0.00803
H3K4me3	1	1.01	0.0114	0.0121	0.012	0.0078
H3K4me3 ± 500 BP	1	1	0.0093	0.00999	0.007	0.00806
H3K9ac peaks	1	0.987	0.014	0.0151	0.011	0.00825
H3K9ac	1	1.02	0.012	0.0131	0.01	0.00833
H3K9ac ± 500 BP	1	0.978	0.0105	0.0111	0.008	0.00839
Intron	1	0.992	0.00875	0.00926	0.036	0.00895
Intron ± 500 BP	1	0.99	0.00778	0.0084	0.036	0.00901
Promoter Flanking	1	1.19	0.0726	0.156	0.013	0.00794
Promoter Flanking ± 500 BP	1	1.1	0.0308	0.0332	0.01	0.00794
Promoter	1	1.18	0.0361	0.0391	0.01	0.00805
Promoter ± 500 BP	1	1.23	0.056	0.0874	0.008	0.00806
Repressed	1	0.991	0.00651	0.00693	0.012	0.00861
Repressed ± 500 BP	1	1	0.0057	0.00608	0.032	0.0089
Super Enhancer	1	1.06	0.0156	0.0174	0.024	0.00859
Super Enhancer ± 500 BP	1	1.04	0.0151	0.0166	0.022	0.00893
TFBS	1	0.993	0.00798	0.00864	0.012	0.00809
TFBS ± 500 BP	1	0.999	0.00748	0.00803	0.007	0.00852
Transcribed	1	0.996	0.00779	0.00821	0.004	0.00832
Transcribed ± 500 BP	1	0.997	0.00602	0.00632	0.035	0.00906
TSS	1	1.12	0.0446	0.0682	0.014	0.00807
TSS ± 500 BP	1	1.14	0.0331	0.0418	0.011	0.00797
3' UTR	1	0.676	0.231	0.343	0.015	0.00804
3' UTR ± 500 BP	1	1.21	0.0642	0.146	0.01	0.00802
5' UTR	1	1.51	0.538	0.426	0.015	0.00821
5' UTR ± 500 BP	1	1.1	0.0523	0.0961	0.011	0.00801
Weak Enhancer	1	1.08	0.0226	0.0246	0.012	0.00809
Weak Enhancern ± 500 BP	1	1.03	0.0149	0.0162	0.008	0.00784
GERP RS ≥ 4	1	0.992	0.0175	0.0191	0.007	0.00814
GERP NS (1st quintile)	1	1.04	0.019	0.019	0.03	0.00897
GERP NS (2nd quintile)	1	1.05	0.0216	0.082	0.031	0.00882
GERP NS (3rd quintile)	1	1.08	0.0126	0.0121	0.038	0.00912
GERP NS (4th quintile)	1	1.17	0.0243	0.417	0.025	0.00857
GERP NS (5th quintile)	1	1.1	0.0193	0.0216	0.012	0.00858
SNP-specific (1st quintile)	1	1	0.0025	0.00251	0.034	0.00896
SNP-specific (2nd quintile)	1	1.01	0.0023	0.00227	0.047	0.00901
SNP-specific (3rd quintile)	1	1	0.00157	0.00163	0.042	0.00905
SNP-specific (4th quintile)	1	1	0.00108	0.00107	0.035	0.00887
SNP-specific (5th quintile)	1	1.01	0.00504	0.00508	0.043	0.00904
Recombination rate (1st quintile)	1	0.988	0.0101	0.0101	0.018	0.00854
Recombination rate (2nd quintile)	1	0.998	0.00696	0.00652	0.048	0.00887
Recombination rate (3rd quintile)	1	1.01	0.00516	0.00485	0.046	0.00912
Recombination rate (4th quintile)	1	1.03	0.00425	0.00443	0.029	0.00892
Recombination rate (5th quintile)	1	1.19	0.0627	0.339	0.056	0.009
Nucleotide diversity (1st quintile)	1	1.02	0.00933	0.00949	0.023	0.00876
Nucleotide diversity (2nd quintile)	1	1.01	0.00486	0.00511	0.031	0.00887
Nucleotide diversity (3rd quintile)	1	1.01	0.00237	0.00236	0.033	0.00887
Nucleotide diversity (4th quintile)	1	1.02	0.00405	0.00425	0.029	0.00883
Nucleotide diversity (5th quintile)	1	1.03	0.0107	0.0113	0.028	0.00879
Average level of LD (1st quintile)	1	1.03	0.122	0.125	0.052	0.00888
Average level of LD (2nd quintile)	1	1.04	0.00536	0.00551	0.044	0.00896
Average level of LD (3rd quintile)	1	0.999	0.00289	0.00279	0.042	0.00915
Average level of LD (4th quintile)	1	0.994	0.00653	0.00621	0.045	0.00883
Average level of LD (5th quintile)	1	1.01	0.0128	0.0123	0.026	0.00869
Background selection statistics (1st quintile)	1	1.07	0.0113	0.011	0.049	0.00897
Background selection statistics (2nd quintile)	1	1.02	0.00496	0.00504	0.035	0.00886
Background selection statistics (3rd quintile)	1	1.01	0.0037	0.00387	0.03	0.00891
Background selection statistics (4th quintile)	1	1	0.00453	0.00446	0.037	0.00884
Background selection statistics (5th quintile)	1	0.999	0.0109	0.011	0.028	0.00861
Predicted alleleage (1st quintile)	1	1.08	0.0225	0.0454	0.024	0.00859
Predicted alleleage (2nd quintile)	1	1.03	0.00868	0.00885	0.038	0.00886
Predicted alleleage (3rd quintile)	1	0.989	0.00816	0.00822	0.035	0.00883
Predicted alleleage (4th quintile)	1	1.04	0.00949	0.00965	0.035	0.00888
Predicted alleleage (5th quintile)	1	1.08	0.017	0.0191	0.021	0.00859
CpG content (1st quintile)	1	0.984	0.00829	0.00813	0.038	0.00864
CpG content (2nd quintile)	1	0.992	0.00581	0.00579	0.039	0.00904
CpG content (3rd quintile)	1	0.993	0.00469	0.00475	0.041	0.00919
CpG content (4th quintile)	1	1.02	0.00573	0.00559	0.048	0.00912
CpG content (5th quintile)	1	1.11	0.0159	0.0179	0.049	0.00912
