## Supplementary material for "Population-specific causal disease effect sizes in functionally important regions impacted by selection": Table S17-S18

### Sheet: Table S17a cont, 0p0
annotation	quintile	EAS h2g(C) enrichment (s.e.)	EUR h2g(C) enrichment (s.e.)	λ2(C) (s.e.)
Average LLD	1	1.391 (0.024)	1.427 (0.015)	1.086 (0.015)
Average LLD	2	1.163 (0.008)	1.168 (0.005)	1.009 (0.007)
Average LLD	3	1.014 (0.006)	1.003 (0.004)	0.971 (0.006)
Average LLD	4	0.860 (0.010)	0.845 (0.006)	0.925 (0.011)
Average LLD	5	0.575 (0.018)	0.553 (0.013)	0.867 (0.026)
Background selection statistics	1	0.401 (0.022)	0.451 (0.014)	1.278 (0.045)
Background selection statistics	2	0.677 (0.013)	0.701 (0.008)	1.174 (0.019)
Background selection statistics	3	0.875 (0.009)	0.884 (0.006)	1.064 (0.009)
Background selection statistics	4	1.213 (0.009)	1.197 (0.005)	0.937 (0.007)
Background selection statistics	5	1.841 (0.034)	1.776 (0.022)	0.819 (0.014)
CpG content	1	0.236 (0.017)	0.270 (0.009)	1.061 (0.033)
CpG content	2	0.532 (0.015)	0.561 (0.008)	1.114 (0.020)
CpG content	3	0.915 (0.011)	0.920 (0.007)	1.046 (0.010)
CpG content	4	1.250 (0.010)	1.230 (0.006)	0.993 (0.006)
CpG content	5	2.060 (0.037)	2.019 (0.022)	0.903 (0.011)
GERP NS	1	0.253 (0.046)	0.308 (0.028)	0.857 (0.036)
GERP NS	2	0.440 (0.048)	0.484 (0.030)	0.864 (0.032)
GERP NS	3	0.814 (0.019)	0.781 (0.012)	1.000 (0.020)
GERP NS	4	1.116 (0.037)	1.080 (0.023)	1.044 (0.023)
GERP NS	5	2.371 (0.081)	2.351 (0.050)	0.987 (0.016)
Nucleotide diversity	1	1.524 (0.021)	1.513 (0.013)	0.905 (0.011)
Nucleotide diversity	2	1.196 (0.009)	1.197 (0.006)	0.976 (0.007)
Nucleotide diversity	3	1.007 (0.004)	1.014 (0.003)	1.025 (0.004)
Nucleotide diversity	4	0.820 (0.007)	0.826 (0.005)	1.071 (0.009)
Nucleotide diversity	5	0.416 (0.026)	0.422 (0.017)	1.084 (0.042)
Predicted allele age	1	1.290 (0.040)	1.354 (0.024)	0.990 (0.020)
Predicted allele age	2	1.203 (0.013)	1.207 (0.008)	0.995 (0.010)
Predicted allele age	3	0.827 (0.016)	0.856 (0.010)	0.933 (0.016)
Predicted allele age	4	1.033 (0.016)	1.007 (0.009)	0.987 (0.015)
Predicted allele age	5	0.648 (0.036)	0.581 (0.022)	0.967 (0.034)
Recombination rate	1	0.968 (0.020)	0.954 (0.013)	0.837 (0.015)
Recombination rate	2	0.948 (0.013)	0.931 (0.008)	0.897 (0.013)
Recombination rate	3	1.023 (0.013)	1.001 (0.007)	0.928 (0.012)
Recombination rate	4	1.119 (0.010)	1.106 (0.006)	0.975 (0.009)
Recombination rate	5	0.907 (0.041)	0.999 (0.023)	1.179 (0.031)
SNP-specific Fst	1	0.958 (0.013)	0.987 (0.007)	1.031 (0.014)
SNP-specific Fst	2	0.963 (0.011)	0.986 (0.006)	1.032 (0.012)
SNP-specific Fst	3	0.959 (0.007)	0.975 (0.004)	1.025 (0.007)
SNP-specific Fst	4	1.009 (0.003)	1.004 (0.002)	0.997 (0.003)
SNP-specific Fst	5	1.111 (0.029)	1.047 (0.016)	0.929 (0.020)

### Sheet: Table S17b cont, 0p5
annotation	quintile	EAS h2g(C) enrichment (s.e.)	EUR h2g(C) enrichment (s.e.)	λ2(C) (s.e.)
Average LLD	1	1.391 (0.024)	1.427 (0.015)	1.086 (0.015)
Average LLD	2	1.163 (0.008)	1.168 (0.005)	1.009 (0.007)
Average LLD	3	1.014 (0.006)	1.003 (0.004)	0.971 (0.006)
Average LLD	4	0.860 (0.010)	0.845 (0.006)	0.925 (0.011)
Average LLD	5	0.575 (0.018)	0.553 (0.013)	0.867 (0.026)
Background selection statistics	1	0.401 (0.022)	0.451 (0.014)	1.278 (0.045)
Background selection statistics	2	0.677 (0.013)	0.701 (0.008)	1.174 (0.019)
Background selection statistics	3	0.875 (0.009)	0.884 (0.006)	1.064 (0.009)
Background selection statistics	4	1.213 (0.009)	1.197 (0.005)	0.937 (0.007)
Background selection statistics	5	1.841 (0.034)	1.776 (0.022)	0.819 (0.014)
CpG content	1	0.236 (0.017)	0.270 (0.009)	1.061 (0.033)
CpG content	2	0.532 (0.015)	0.561 (0.008)	1.114 (0.020)
CpG content	3	0.915 (0.011)	0.920 (0.007)	1.046 (0.010)
CpG content	4	1.250 (0.010)	1.230 (0.006)	0.993 (0.006)
CpG content	5	2.060 (0.037)	2.019 (0.022)	0.903 (0.011)
GERP NS	1	0.253 (0.046)	0.308 (0.028)	0.857 (0.036)
GERP NS	2	0.440 (0.048)	0.484 (0.030)	0.864 (0.032)
GERP NS	3	0.814 (0.019)	0.781 (0.012)	1.000 (0.020)
GERP NS	4	1.116 (0.037)	1.080 (0.023)	1.044 (0.023)
GERP NS	5	2.371 (0.081)	2.351 (0.050)	0.987 (0.016)
Nucleotide diversity	1	1.524 (0.021)	1.513 (0.013)	0.905 (0.011)
Nucleotide diversity	2	1.196 (0.009)	1.197 (0.006)	0.976 (0.007)
Nucleotide diversity	3	1.007 (0.004)	1.014 (0.003)	1.025 (0.004)
Nucleotide diversity	4	0.820 (0.007)	0.826 (0.005)	1.071 (0.009)
Nucleotide diversity	5	0.416 (0.026)	0.422 (0.017)	1.084 (0.042)
Predicted allele age	1	1.290 (0.040)	1.354 (0.024)	0.990 (0.020)
Predicted allele age	2	1.203 (0.013)	1.207 (0.008)	0.995 (0.010)
Predicted allele age	3	0.827 (0.016)	0.856 (0.010)	0.933 (0.016)
Predicted allele age	4	1.033 (0.016)	1.007 (0.009)	0.987 (0.015)
Predicted allele age	5	0.648 (0.036)	0.581 (0.022)	0.967 (0.034)
Recombination rate	1	0.968 (0.020)	0.954 (0.013)	0.837 (0.015)
Recombination rate	2	0.948 (0.013)	0.931 (0.008)	0.897 (0.013)
Recombination rate	3	1.023 (0.013)	1.001 (0.007)	0.928 (0.012)
Recombination rate	4	1.119 (0.010)	1.106 (0.006)	0.975 (0.009)
Recombination rate	5	0.907 (0.041)	0.999 (0.023)	1.179 (0.031)
SNP-specific Fst	1	0.958 (0.013)	0.987 (0.007)	1.031 (0.014)
SNP-specific Fst	2	0.963 (0.011)	0.986 (0.006)	1.032 (0.012)
SNP-specific Fst	3	0.959 (0.007)	0.975 (0.004)	1.025 (0.007)
SNP-specific Fst	4	1.009 (0.003)	1.004 (0.002)	0.997 (0.003)
SNP-specific Fst	5	1.111 (0.029)	1.047 (0.016)	0.929 (0.020)

### Sheet: Table S17c cont, 1p0
annotation	quintile	EAS h2g(C) enrichment (s.e.)	EUR h2g(C) enrichment (s.e.)	λ2(C) (s.e.)
Average LLD	1	1.391 (0.024)	1.427 (0.015)	1.068 (0.012)
Average LLD	2	1.163 (0.008)	1.168 (0.005)	1.008 (0.006)
Average LLD	3	1.014 (0.006)	1.003 (0.004)	0.973 (0.006)
Average LLD	4	0.860 (0.010)	0.845 (0.006)	0.932 (0.010)
Average LLD	5	0.575 (0.018)	0.553 (0.013)	0.897 (0.021)
Background selection statistics	1	0.401 (0.022)	0.451 (0.014)	1.227 (0.033)
Background selection statistics	2	0.677 (0.013)	0.701 (0.008)	1.151 (0.016)
Background selection statistics	3	0.875 (0.009)	0.884 (0.006)	1.058 (0.008)
Background selection statistics	4	1.213 (0.009)	1.197 (0.005)	0.944 (0.006)
Background selection statistics	5	1.841 (0.034)	1.776 (0.022)	0.852 (0.011)
CpG content	1	0.236 (0.017)	0.270 (0.009)	1.071 (0.027)
CpG content	2	0.532 (0.015)	0.561 (0.008)	1.105 (0.018)
CpG content	3	0.915 (0.011)	0.920 (0.007)	1.042 (0.009)
CpG content	4	1.250 (0.010)	1.230 (0.006)	0.994 (0.005)
CpG content	5	2.060 (0.037)	2.019 (0.022)	0.926 (0.009)
GERP NS	1	0.253 (0.046)	0.308 (0.028)	0.934 (0.021)
GERP NS	2	0.440 (0.048)	0.484 (0.030)	0.934 (0.020)
GERP NS	3	0.814 (0.019)	0.781 (0.012)	1.002 (0.016)
GERP NS	4	1.116 (0.037)	1.080 (0.023)	1.036 (0.017)
GERP NS	5	2.371 (0.081)	2.351 (0.050)	0.996 (0.011)
Nucleotide diversity	1	1.524 (0.021)	1.513 (0.013)	0.920 (0.010)
Nucleotide diversity	2	1.196 (0.009)	1.197 (0.006)	0.979 (0.007)
Nucleotide diversity	3	1.007 (0.004)	1.014 (0.003)	1.023 (0.004)
Nucleotide diversity	4	0.820 (0.007)	0.826 (0.005)	1.064 (0.008)
Nucleotide diversity	5	0.416 (0.026)	0.422 (0.017)	1.068 (0.027)
Predicted allele age	1	1.290 (0.040)	1.354 (0.024)	0.998 (0.014)
Predicted allele age	2	1.203 (0.013)	1.207 (0.008)	0.996 (0.009)
Predicted allele age	3	0.827 (0.016)	0.856 (0.010)	0.945 (0.013)
Predicted allele age	4	1.033 (0.016)	1.007 (0.009)	0.991 (0.013)
Predicted allele age	5	0.648 (0.036)	0.581 (0.022)	0.992 (0.023)
Recombination rate	1	0.968 (0.020)	0.954 (0.013)	0.862 (0.014)
Recombination rate	2	0.948 (0.013)	0.931 (0.008)	0.907 (0.012)
Recombination rate	3	1.023 (0.013)	1.001 (0.007)	0.937 (0.011)
Recombination rate	4	1.119 (0.010)	1.106 (0.006)	0.978 (0.008)
Recombination rate	5	0.907 (0.041)	0.999 (0.023)	1.128 (0.020)
SNP-specific Fst	1	0.958 (0.013)	0.987 (0.007)	1.028 (0.012)
SNP-specific Fst	2	0.963 (0.011)	0.986 (0.006)	1.028 (0.010)
SNP-specific Fst	3	0.959 (0.007)	0.975 (0.004)	1.022 (0.007)
SNP-specific Fst	4	1.009 (0.003)	1.004 (0.002)	0.998 (0.003)
SNP-specific Fst	5	1.111 (0.029)	1.047 (0.016)	0.946 (0.016)

### Sheet: Table S17d cont, 0p5, meta 20
annotation	quintile	EAS h2g(C) enrichment (s.e.)	EUR h2g(C) enrichment (s.e.)	λ2(C) (s.e.)
Average LLD	1	1.380 (0.031)	1.409 (0.019)	1.093 (0.019)
Average LLD	2	1.152 (0.010)	1.163 (0.006)	1.020 (0.009)
Average LLD	3	1.013 (0.007)	1.006 (0.004)	0.975 (0.008)
Average LLD	4	0.865 (0.013)	0.853 (0.008)	0.921 (0.013)
Average LLD	5	0.594 (0.023)	0.568 (0.016)	0.831 (0.033)
Background selection statistics	1	0.409 (0.028)	0.459 (0.017)	1.259 (0.057)
Background selection statistics	2	0.682 (0.017)	0.705 (0.011)	1.184 (0.027)
Background selection statistics	3	0.878 (0.011)	0.887 (0.007)	1.077 (0.012)
Background selection statistics	4	1.209 (0.011)	1.193 (0.007)	0.939 (0.009)
Background selection statistics	5	1.827 (0.043)	1.767 (0.027)	0.803 (0.018)
CpG content	1	0.262 (0.022)	0.295 (0.011)	1.063 (0.041)
CpG content	2	0.548 (0.019)	0.577 (0.010)	1.099 (0.024)
CpG content	3	0.919 (0.014)	0.926 (0.009)	1.044 (0.013)
CpG content	4	1.242 (0.012)	1.223 (0.007)	0.990 (0.008)
CpG content	5	2.022 (0.047)	1.979 (0.027)	0.909 (0.014)
GERP NS	1	0.269 (0.053)	0.334 (0.034)	0.826 (0.043)
GERP NS	2	0.454 (0.057)	0.510 (0.036)	0.827 (0.039)
GERP NS	3	0.798 (0.024)	0.783 (0.015)	0.996 (0.024)
GERP NS	4	1.066 (0.045)	1.070 (0.027)	1.074 (0.031)
GERP NS	5	2.392 (0.098)	2.307 (0.060)	0.988 (0.021)
Nucleotide diversity	1	1.511 (0.026)	1.515 (0.016)	0.901 (0.014)
Nucleotide diversity	2	1.188 (0.011)	1.199 (0.008)	0.977 (0.009)
Nucleotide diversity	3	1.004 (0.005)	1.015 (0.004)	1.024 (0.006)
Nucleotide diversity	4	0.823 (0.009)	0.826 (0.006)	1.067 (0.011)
Nucleotide diversity	5	0.440 (0.033)	0.418 (0.021)	1.069 (0.051)
Predicted allele age	1	1.292 (0.048)	1.362 (0.029)	0.990 (0.025)
Predicted allele age	2	1.200 (0.017)	1.210 (0.010)	1.000 (0.012)
Predicted allele age	3	0.837 (0.020)	0.862 (0.012)	0.921 (0.019)
Predicted allele age	4	1.031 (0.018)	1.000 (0.011)	0.985 (0.019)
Predicted allele age	5	0.645 (0.044)	0.567 (0.027)	0.960 (0.041)
Recombination rate	1	0.971 (0.026)	0.967 (0.015)	0.823 (0.019)
Recombination rate	2	0.947 (0.017)	0.939 (0.010)	0.902 (0.015)
Recombination rate	3	1.022 (0.015)	1.003 (0.009)	0.944 (0.015)
Recombination rate	4	1.108 (0.013)	1.100 (0.008)	0.989 (0.012)
Recombination rate	5	0.905 (0.050)	0.980 (0.028)	1.167 (0.038)
SNP-specific Fst	1	0.958 (0.016)	0.988 (0.009)	1.027 (0.016)
SNP-specific Fst	2	0.961 (0.014)	0.989 (0.007)	1.028 (0.014)
SNP-specific Fst	3	0.958 (0.008)	0.978 (0.004)	1.021 (0.009)
SNP-specific Fst	4	1.009 (0.003)	1.004 (0.002)	0.996 (0.003)
SNP-specific Fst	5	1.114 (0.034)	1.042 (0.019)	0.940 (0.024)

### Sheet: Table S18a funct, 0p0
annotation	EAS h2g(C) enrichment (s.e.)	EUR h2g(C) enrichment (s.e.)	λ2(C) (s.e.)
Coding	6.040 (0.752)	6.388 (0.442)	0.426 (0.106)
Conserved	9.848 (0.772)	9.591 (0.476)	0.580 (0.059)
CTCF	-0.150 (0.629)	0.198 (0.345)	0.172 (0.243)
DGF	3.263 (0.290)	3.374 (0.185)	0.663 (0.080)
DHS peaks	3.502 (0.353)	3.215 (0.189)	0.880 (0.097)
DHS	2.559 (0.233)	2.619 (0.144)	0.933 (0.100)
Enhancer (Andersson)	8.377 (1.798)	6.791 (1.068)	0.129 (0.118)
Enhancer (Hoffman)	5.268 (0.386)	4.684 (0.248)	0.694 (0.072)
Fetal DHS	3.798 (0.346)	4.028 (0.206)	0.726 (0.088)
H3K27ac (Hnisz)	1.957 (0.043)	2.074 (0.025)	0.926 (0.019)
H3K27ac (PGC2)	2.647 (0.097)	2.729 (0.065)	0.866 (0.037)
H3K4me1 peaks	3.395 (0.215)	3.177 (0.124)	0.853 (0.064)
H3K4me1	2.201 (0.069)	2.167 (0.044)	0.879 (0.031)
H3K4me3 peaks	4.409 (0.539)	4.536 (0.325)	0.638 (0.109)
H3K4me3	3.674 (0.177)	3.998 (0.124)	0.889 (0.046)
H3K9ac peaks	5.292 (0.576)	5.390 (0.373)	0.615 (0.097)
H3K9ac	4.414 (0.210)	4.229 (0.135)	0.753 (0.038)
Intron	1.271 (0.027)	1.213 (0.017)	0.920 (0.023)
Promoter Flanking	1.246 (1.163)	2.712 (0.698)	0.246 (0.333)
Promoter	3.671 (0.401)	4.854 (0.251)	0.374 (0.070)
Repressed	0.377 (0.061)	0.395 (0.036)	0.823 (0.126)
Super Enhancer	2.732 (0.068)	2.680 (0.041)	0.860 (0.021)
TFBS	4.236 (0.283)	3.859 (0.162)	0.806 (0.065)
Transcribed	1.272 (0.075)	1.184 (0.043)	0.861 (0.058)
TSS	9.078 (0.740)	9.644 (0.517)	0.636 (0.064)
3' UTR	4.084 (0.667)	3.825 (0.399)	0.534 (0.158)
5' UTR	4.859 (1.250)	4.768 (0.688)	0.092 (0.118)
Weak Enhancer	3.069 (0.728)	2.649 (0.429)	0.349 (0.227)
GERP RS ≥ 4	2.818 (0.194)	2.653 (0.110)	0.709 (0.062)
Coding ± 500bp	3.593 (0.214)	3.402 (0.142)	0.689 (0.054)
Conserved ± 500bp	1.819 (0.074)	1.866 (0.047)	0.979 (0.044)
CTCF ± 500bp	1.249 (0.220)	0.735 (0.129)	0.300 (0.158)
DGF ± 500bp	1.564 (0.051)	1.565 (0.027)	0.893 (0.033)
DHS ± 500bp	1.455 (0.057)	1.556 (0.035)	0.922 (0.040)
Enhancer (Andersson) ± 500bp	3.882 (0.561)	3.841 (0.315)	0.585 (0.084)
Enhancer (Hoffman) ± 500bp	4.223 (0.195)	4.289 (0.129)	0.729 (0.040)
Fetal DHS ± 500bp	2.043 (0.101)	2.286 (0.063)	0.930 (0.050)
H3K27ac (Hnisz) ± 500bp	1.928 (0.040)	1.938 (0.023)	0.907 (0.020)
H3K27ac (PGC2) ± 500bp	2.272 (0.062)	2.325 (0.036)	0.943 (0.029)
H3K4me1 ± 500bp	1.558 (0.029)	1.486 (0.018)	0.906 (0.020)
H3K4me3 ± 500bp	2.419 (0.092)	2.645 (0.060)	0.838 (0.036)
H3K9ac ± 500bp	2.698 (0.103)	2.770 (0.069)	0.766 (0.035)
Intron ± 500bp	1.398 (0.022)	1.382 (0.015)	0.929 (0.017)
Promoter Flanking ± 500bp	2.140 (0.368)	2.803 (0.226)	0.601 (0.161)
Promoter ± 500bp	3.664 (0.271)	3.903 (0.172)	0.637 (0.063)
Repressed ± 500bp	0.422 (0.022)	0.454 (0.014)	1.099 (0.038)
Super Enhancer ± 500bp	2.790 (0.065)	2.638 (0.039)	0.842 (0.021)
TFBS ± 500bp	2.016 (0.072)	1.921 (0.049)	0.925 (0.041)
Transcribed ± 500bp	0.905 (0.023)	0.913 (0.014)	0.960 (0.028)
TSS ± 500bp	6.872 (0.385)	7.786 (0.274)	0.676 (0.045)
3' UTR ± 500bp	3.413 (0.325)	2.817 (0.189)	0.489 (0.098)
5' UTR ± 500bp	3.380 (0.349)	3.886 (0.228)	0.540 (0.085)
Weak Enhancer ± 500bp	2.495 (0.200)	2.223 (0.124)	0.603 (0.074)

### Sheet: Table S18b funct, 0p5
annotation	EAS h2g(C) enrichment (s.e.)	EUR h2g(C) enrichment (s.e.)	λ2(C) (s.e.)
Coding	6.040 (0.752)	6.388 (0.442)	0.921 (0.033)
Conserved	9.848 (0.772)	9.591 (0.476)	0.926 (0.019)
CTCF	-0.150 (0.629)	0.198 (0.345)	0.914 (0.038)
DGF	3.263 (0.290)	3.374 (0.185)	0.985 (0.011)
DHS peaks	3.502 (0.353)	3.215 (0.189)	1.013 (0.014)
DHS	2.559 (0.233)	2.619 (0.144)	1.030 (0.012)
Enhancer (Andersson)	8.377 (1.798)	6.791 (1.068)	0.864 (0.052)
Enhancer (Hoffman)	5.268 (0.386)	4.684 (0.248)	0.963 (0.021)
Fetal DHS	3.798 (0.346)	4.028 (0.206)	1.019 (0.016)
H3K27ac (Hnisz)	1.957 (0.043)	2.074 (0.025)	0.962 (0.011)
H3K27ac (PGC2)	2.647 (0.097)	2.729 (0.065)	0.980 (0.012)
H3K4me1 peaks	3.395 (0.215)	3.177 (0.124)	1.003 (0.012)
H3K4me1	2.201 (0.069)	2.167 (0.044)	0.973 (0.011)
H3K4me3 peaks	4.409 (0.539)	4.536 (0.325)	0.989 (0.018)
H3K4me3	3.674 (0.177)	3.998 (0.124)	0.983 (0.014)
H3K9ac peaks	5.292 (0.576)	5.390 (0.373)	0.978 (0.017)
H3K9ac	4.414 (0.210)	4.229 (0.135)	0.946 (0.014)
Intron	1.271 (0.027)	1.213 (0.017)	0.960 (0.013)
Promoter Flanking	1.246 (1.163)	2.712 (0.698)	0.959 (0.047)
Promoter	3.671 (0.401)	4.854 (0.251)	0.898 (0.031)
Repressed	0.377 (0.061)	0.395 (0.036)	1.012 (0.017)
Super Enhancer	2.732 (0.068)	2.680 (0.041)	0.917 (0.014)
TFBS	4.236 (0.283)	3.859 (0.162)	0.997 (0.010)
Transcribed	1.272 (0.075)	1.184 (0.043)	0.995 (0.014)
TSS	9.078 (0.740)	9.644 (0.517)	0.946 (0.023)
3' UTR	4.084 (0.667)	3.825 (0.399)	0.939 (0.030)
5' UTR	4.859 (1.250)	4.768 (0.688)	0.886 (0.042)
Weak Enhancer	3.069 (0.728)	2.649 (0.429)	0.940 (0.025)
GERP RS ≥ 4	2.818 (0.194)	2.653 (0.110)	0.964 (0.023)
Coding ± 500bp	3.593 (0.214)	3.402 (0.142)	0.925 (0.024)
Conserved ± 500bp	1.819 (0.074)	1.866 (0.047)	1.019 (0.013)
CTCF ± 500bp	1.249 (0.220)	0.735 (0.129)	0.866 (0.028)
DGF ± 500bp	1.564 (0.051)	1.565 (0.027)	0.977 (0.013)
DHS ± 500bp	1.455 (0.057)	1.556 (0.035)	0.997 (0.012)
Enhancer (Andersson) ± 500bp	3.882 (0.561)	3.841 (0.315)	0.935 (0.034)
Enhancer (Hoffman) ± 500bp	4.223 (0.195)	4.289 (0.129)	0.920 (0.017)
Fetal DHS ± 500bp	2.043 (0.101)	2.286 (0.063)	1.007 (0.014)
H3K27ac (Hnisz) ± 500bp	1.928 (0.040)	1.938 (0.023)	0.954 (0.011)
H3K27ac (PGC2) ± 500bp	2.272 (0.062)	2.325 (0.036)	0.984 (0.013)
H3K4me1 ± 500bp	1.558 (0.029)	1.486 (0.018)	0.963 (0.010)
H3K4me3 ± 500bp	2.419 (0.092)	2.645 (0.060)	0.960 (0.014)
H3K9ac ± 500bp	2.698 (0.103)	2.770 (0.069)	0.935 (0.014)
Intron ± 500bp	1.398 (0.022)	1.382 (0.015)	0.957 (0.012)
Promoter Flanking ± 500bp	2.140 (0.368)	2.803 (0.226)	0.997 (0.034)
Promoter ± 500bp	3.664 (0.271)	3.903 (0.172)	0.908 (0.029)
Repressed ± 500bp	0.422 (0.022)	0.454 (0.014)	1.073 (0.017)
Super Enhancer ± 500bp	2.790 (0.065)	2.638 (0.039)	0.902 (0.014)
TFBS ± 500bp	2.016 (0.072)	1.921 (0.049)	0.987 (0.013)
Transcribed ± 500bp	0.905 (0.023)	0.913 (0.014)	0.994 (0.011)
TSS ± 500bp	6.872 (0.385)	7.786 (0.274)	0.908 (0.020)
3' UTR ± 500bp	3.413 (0.325)	2.817 (0.189)	0.932 (0.033)
5' UTR ± 500bp	3.380 (0.349)	3.886 (0.228)	0.947 (0.035)
Weak Enhancer ± 500bp	2.495 (0.200)	2.223 (0.124)	0.965 (0.020)

### Sheet: Table S18c funct, 1p0
annotation	EAS h2g(C) enrichment (s.e.)	EUR h2g(C) enrichment (s.e.)	λ2(C) (s.e.)
Coding	6.040 (0.752)	6.388 (0.442)	0.974 (0.019)
Conserved	9.848 (0.772)	9.591 (0.476)	0.961 (0.011)
CTCF	-0.150 (0.629)	0.198 (0.345)	0.978 (0.020)
DGF	3.263 (0.290)	3.374 (0.185)	0.994 (0.006)
DHS peaks	3.502 (0.353)	3.215 (0.189)	1.010 (0.007)
DHS	2.559 (0.233)	2.619 (0.144)	1.018 (0.006)
Enhancer (Andersson)	8.377 (1.798)	6.791 (1.068)	0.959 (0.030)
Enhancer (Hoffman)	5.268 (0.386)	4.684 (0.248)	0.985 (0.012)
Fetal DHS	3.798 (0.346)	4.028 (0.206)	1.016 (0.008)
H3K27ac (Hnisz)	1.957 (0.043)	2.074 (0.025)	0.975 (0.008)
H3K27ac (PGC2)	2.647 (0.097)	2.729 (0.065)	0.991 (0.007)
H3K4me1 peaks	3.395 (0.215)	3.177 (0.124)	1.005 (0.007)
H3K4me1	2.201 (0.069)	2.167 (0.044)	0.986 (0.007)
H3K4me3 peaks	4.409 (0.539)	4.536 (0.325)	0.998 (0.010)
H3K4me3	3.674 (0.177)	3.998 (0.124)	0.992 (0.008)
H3K9ac peaks	5.292 (0.576)	5.390 (0.373)	0.992 (0.009)
H3K9ac	4.414 (0.210)	4.229 (0.135)	0.972 (0.008)
Intron	1.271 (0.027)	1.213 (0.017)	0.974 (0.009)
Promoter Flanking	1.246 (1.163)	2.712 (0.698)	1.015 (0.024)
Promoter	3.671 (0.401)	4.854 (0.251)	0.957 (0.019)
Repressed	0.377 (0.061)	0.395 (0.036)	1.009 (0.009)
Super Enhancer	2.732 (0.068)	2.680 (0.041)	0.942 (0.011)
TFBS	4.236 (0.283)	3.859 (0.162)	1.001 (0.006)
Transcribed	1.272 (0.075)	1.184 (0.043)	1.000 (0.008)
TSS	9.078 (0.740)	9.644 (0.517)	0.980 (0.014)
3' UTR	4.084 (0.667)	3.825 (0.399)	0.914 (0.029)
5' UTR	4.859 (1.250)	4.768 (0.688)	0.904 (0.030)
Weak Enhancer	3.069 (0.728)	2.649 (0.429)	0.977 (0.013)
GERP RS ≥ 4	2.818 (0.194)	2.653 (0.110)	0.987 (0.014)
Coding ± 500bp	3.593 (0.214)	3.402 (0.142)	0.962 (0.015)
Conserved ± 500bp	1.819 (0.074)	1.866 (0.047)	1.013 (0.007)
CTCF ± 500bp	1.249 (0.220)	0.735 (0.129)	0.936 (0.016)
DGF ± 500bp	1.564 (0.051)	1.565 (0.027)	0.989 (0.008)
DHS ± 500bp	1.455 (0.057)	1.556 (0.035)	1.001 (0.007)
Enhancer (Andersson) ± 500bp	3.882 (0.561)	3.841 (0.315)	0.975 (0.020)
Enhancer (Hoffman) ± 500bp	4.223 (0.195)	4.289 (0.129)	0.955 (0.010)
Fetal DHS ± 500bp	2.043 (0.101)	2.286 (0.063)	1.007 (0.008)
H3K27ac (Hnisz) ± 500bp	1.928 (0.040)	1.938 (0.023)	0.970 (0.008)
H3K27ac (PGC2) ± 500bp	2.272 (0.062)	2.325 (0.036)	0.992 (0.009)
H3K4me1 ± 500bp	1.558 (0.029)	1.486 (0.018)	0.978 (0.007)
H3K4me3 ± 500bp	2.419 (0.092)	2.645 (0.060)	0.978 (0.008)
H3K9ac ± 500bp	2.698 (0.103)	2.770 (0.069)	0.964 (0.008)
Intron ± 500bp	1.398 (0.022)	1.382 (0.015)	0.970 (0.009)
Promoter Flanking ± 500bp	2.140 (0.368)	2.803 (0.226)	1.019 (0.018)
Promoter ± 500bp	3.664 (0.271)	3.903 (0.172)	0.954 (0.018)
Repressed ± 500bp	0.422 (0.022)	0.454 (0.014)	1.053 (0.011)
Super Enhancer ± 500bp	2.790 (0.065)	2.638 (0.039)	0.930 (0.011)
TFBS ± 500bp	2.016 (0.072)	1.921 (0.049)	0.993 (0.007)
Transcribed ± 500bp	0.905 (0.023)	0.913 (0.014)	0.998 (0.007)
TSS ± 500bp	6.872 (0.385)	7.786 (0.274)	0.951 (0.013)
3' UTR ± 500bp	3.413 (0.325)	2.817 (0.189)	0.971 (0.020)
5' UTR ± 500bp	3.380 (0.349)	3.886 (0.228)	0.984 (0.021)
Weak Enhancer ± 500bp	2.495 (0.200)	2.223 (0.124)	0.986 (0.011)

### Sheet: Table S18d funct, 0p5, meta 20
annotation	EAS h2g(C) enrichment (s.e.)	EUR h2g(C) enrichment (s.e.)	λ2(C) (s.e.)
Coding	5.845 (0.910)	6.311 (0.517)	0.897 (0.044)
Conserved	10.408 (0.965)	9.363 (0.581)	0.928 (0.023)
CTCF	-0.135 (0.782)	-0.016 (0.434)	0.934 (0.046)
DGF	3.210 (0.346)	3.450 (0.228)	0.986 (0.014)
DHS peaks	3.095 (0.416)	2.936 (0.228)	1.026 (0.019)
DHS	2.496 (0.271)	2.404 (0.173)	1.030 (0.016)
Enhancer (Andersson)	8.988 (2.208)	5.056 (1.185)	0.865 (0.066)
Enhancer (Hoffman)	5.037 (0.455)	4.408 (0.288)	0.971 (0.026)
Fetal DHS	3.452 (0.410)	3.769 (0.250)	1.032 (0.020)
H3K27ac (Hnisz)	1.900 (0.055)	2.029 (0.031)	0.962 (0.014)
H3K27ac (PGC2)	2.541 (0.120)	2.650 (0.079)	0.994 (0.016)
H3K4me1 peaks	3.175 (0.248)	3.082 (0.152)	1.004 (0.015)
H3K4me1	2.132 (0.088)	2.081 (0.054)	0.978 (0.014)
H3K4me3 peaks	4.179 (0.624)	4.250 (0.386)	1.006 (0.023)
H3K4me3	3.411 (0.204)	3.738 (0.151)	0.991 (0.018)
H3K9ac peaks	5.445 (0.693)	4.970 (0.432)	0.987 (0.023)
H3K9ac	4.090 (0.255)	3.810 (0.161)	0.953 (0.017)
Intron	1.275 (0.033)	1.200 (0.021)	0.950 (0.017)
Promoter Flanking	0.803 (1.373)	3.153 (0.859)	0.921 (0.062)
Promoter	3.383 (0.508)	4.652 (0.307)	0.853 (0.040)
Repressed	0.437 (0.076)	0.448 (0.045)	1.015 (0.021)
Super Enhancer	2.696 (0.086)	2.619 (0.051)	0.930 (0.017)
TFBS	3.920 (0.348)	3.639 (0.194)	1.004 (0.013)
Transcribed	1.305 (0.088)	1.201 (0.051)	0.974 (0.019)
TSS	8.338 (0.897)	9.016 (0.622)	0.960 (0.029)
3' UTR	3.867 (0.826)	3.656 (0.472)	0.949 (0.033)
5' UTR	4.218 (1.478)	4.883 (0.816)	0.917 (0.053)
Weak Enhancer	3.078 (0.870)	2.615 (0.502)	0.939 (0.028)
GERP RS ≥ 4	2.986 (0.236)	2.681 (0.136)	0.940 (0.029)
Coding ± 500bp	3.507 (0.271)	3.263 (0.171)	0.911 (0.030)
Conserved ± 500bp	1.828 (0.092)	1.833 (0.055)	1.021 (0.016)
CTCF ± 500bp	1.283 (0.261)	0.764 (0.155)	0.875 (0.034)
DGF ± 500bp	1.542 (0.065)	1.545 (0.034)	0.996 (0.015)
DHS ± 500bp	1.385 (0.071)	1.523 (0.044)	1.012 (0.014)
Enhancer (Andersson) ± 500bp	3.689 (0.666)	3.559 (0.375)	0.938 (0.045)
Enhancer (Hoffman) ± 500bp	3.940 (0.238)	3.952 (0.154)	0.930 (0.022)
Fetal DHS ± 500bp	1.961 (0.123)	2.167 (0.079)	1.016 (0.017)
H3K27ac (Hnisz) ± 500bp	1.896 (0.050)	1.905 (0.029)	0.951 (0.014)
H3K27ac (PGC2) ± 500bp	2.214 (0.077)	2.231 (0.045)	0.983 (0.017)
H3K4me1 ± 500bp	1.537 (0.036)	1.468 (0.022)	0.976 (0.012)
H3K4me3 ± 500bp	2.336 (0.113)	2.499 (0.073)	0.974 (0.017)
H3K9ac ± 500bp	2.597 (0.123)	2.628 (0.084)	0.952 (0.017)
Intron ± 500bp	1.408 (0.027)	1.360 (0.018)	0.950 (0.015)
Promoter Flanking ± 500bp	1.847 (0.433)	2.651 (0.268)	0.980 (0.044)
Promoter ± 500bp	3.460 (0.330)	3.573 (0.206)	0.914 (0.038)
Repressed ± 500bp	0.446 (0.027)	0.481 (0.017)	1.076 (0.022)
Super Enhancer ± 500bp	2.726 (0.082)	2.593 (0.048)	0.904 (0.017)
TFBS ± 500bp	1.953 (0.091)	1.841 (0.061)	0.988 (0.015)
Transcribed ± 500bp	0.936 (0.029)	0.925 (0.017)	0.982 (0.014)
TSS ± 500bp	6.301 (0.471)	7.356 (0.329)	0.934 (0.026)
3' UTR ± 500bp	3.460 (0.415)	2.760 (0.225)	0.918 (0.040)
5' UTR ± 500bp	2.929 (0.409)	3.474 (0.266)	0.967 (0.049)
Weak Enhancer ± 500bp	2.353 (0.249)	2.186 (0.151)	0.967 (0.026)
