## Supplementary material for "Population-specific causal disease effect sizes in functionally important regions impacted by selection": Table S20

### Sheet: Table S20a funct exp, 0p0
	Expected	Expected	Expected
annotation	EAS h2g(C) enrichment (s.e.)	EUR h2g(C) enrichment (s.e.)	λ2(C) (s.e.)
Coding	2.776 (0.073)	2.740 (0.047)	0.877 (0.025)
Conserved	2.378 (0.102)	2.371 (0.064)	0.909 (0.037)
CTCF	1.405 (0.013)	1.399 (0.008)	0.970 (0.009)
DGF	1.547 (0.020)	1.541 (0.012)	0.961 (0.013)
DHS	1.533 (0.028)	1.535 (0.017)	0.990 (0.018)
Enhancer (Hoffman)	1.838 (0.025)	1.827 (0.016)	0.927 (0.014)
Fetal DHS	1.697 (0.036)	1.700 (0.022)	0.982 (0.021)
H3K27ac (Hnisz)	1.517 (0.013)	1.510 (0.008)	0.939 (0.008)
H3K27ac (PGC2)	1.563 (0.015)	1.556 (0.010)	0.940 (0.010)
H3K4me1	1.516 (0.016)	1.509 (0.010)	0.954 (0.011)
H3K4me3	1.696 (0.021)	1.684 (0.014)	0.921 (0.013)
H3K9ac	1.967 (0.028)	1.952 (0.019)	0.908 (0.014)
Intron	1.431 (0.011)	1.422 (0.008)	0.915 (0.008)
Promoter	2.079 (0.031)	2.050 (0.021)	0.864 (0.015)
Repressed	0.637 (0.010)	0.645 (0.006)	1.153 (0.018)
Super Enhancer	1.726 (0.018)	1.718 (0.012)	0.921 (0.010)
TFBS	1.597 (0.019)	1.587 (0.013)	0.949 (0.013)
Transcribed	1.330 (0.011)	1.324 (0.007)	0.895 (0.008)
TSS	2.255 (0.039)	2.234 (0.026)	0.873 (0.017)
Weak Enhancer	1.795 (0.024)	1.787 (0.016)	0.947 (0.014)

### Sheet: Table S20b funct exp, 0p5
	Expected	Expected	Expected
annotation	EAS h2g(C) enrichment (s.e.)	EUR h2g(C) enrichment (s.e.)	λ2(C) (s.e.)
Coding	2.776 (0.073)	2.740 (0.047)	0.884 (0.024)
Conserved	2.378 (0.102)	2.371 (0.064)	0.936 (0.032)
CTCF	1.405 (0.013)	1.399 (0.008)	0.970 (0.009)
DGF	1.547 (0.020)	1.541 (0.012)	0.967 (0.012)
DHS	1.533 (0.028)	1.535 (0.017)	0.995 (0.015)
Enhancer (Hoffman)	1.838 (0.025)	1.827 (0.016)	0.931 (0.013)
Fetal DHS	1.697 (0.036)	1.700 (0.022)	0.988 (0.018)
H3K27ac (Hnisz)	1.517 (0.013)	1.510 (0.008)	0.954 (0.007)
H3K27ac (PGC2)	1.563 (0.015)	1.556 (0.010)	0.953 (0.008)
H3K4me1	1.516 (0.016)	1.509 (0.010)	0.968 (0.008)
H3K4me3	1.696 (0.021)	1.684 (0.014)	0.932 (0.011)
H3K9ac	1.967 (0.028)	1.952 (0.019)	0.923 (0.012)
Intron	1.431 (0.011)	1.422 (0.008)	0.933 (0.007)
Promoter	2.079 (0.031)	2.050 (0.021)	0.870 (0.014)
Repressed	0.637 (0.010)	0.645 (0.006)	1.119 (0.013)
Super Enhancer	1.726 (0.018)	1.718 (0.012)	0.933 (0.009)
TFBS	1.597 (0.019)	1.587 (0.013)	0.956 (0.011)
Transcribed	1.330 (0.011)	1.324 (0.007)	0.913 (0.006)
TSS	2.255 (0.039)	2.234 (0.026)	0.878 (0.016)
Weak Enhancer	1.795 (0.024)	1.787 (0.016)	0.949 (0.013)

### Sheet: Table S20c funct exp, 1p0
	Expected	Expected	Expected
annotation	EAS h2g(C) enrichment (s.e.)	EUR h2g(C) enrichment (s.e.)	λ2(C) (s.e.)
Coding	2.776 (0.073)	2.740 (0.047)	0.891 (0.023)
Conserved	2.378 (0.102)	2.371 (0.064)	0.953 (0.028)
CTCF	1.405 (0.013)	1.399 (0.008)	0.971 (0.009)
DGF	1.547 (0.020)	1.541 (0.012)	0.972 (0.010)
DHS	1.533 (0.028)	1.535 (0.017)	0.998 (0.013)
Enhancer (Hoffman)	1.838 (0.025)	1.827 (0.016)	0.935 (0.012)
Fetal DHS	1.697 (0.036)	1.700 (0.022)	0.991 (0.016)
H3K27ac (Hnisz)	1.517 (0.013)	1.510 (0.008)	0.964 (0.005)
H3K27ac (PGC2)	1.563 (0.015)	1.556 (0.010)	0.961 (0.007)
H3K4me1	1.516 (0.016)	1.509 (0.010)	0.976 (0.006)
H3K4me3	1.696 (0.021)	1.684 (0.014)	0.941 (0.010)
H3K9ac	1.967 (0.028)	1.952 (0.019)	0.935 (0.011)
Intron	1.431 (0.011)	1.422 (0.008)	0.945 (0.006)
Promoter	2.079 (0.031)	2.050 (0.021)	0.876 (0.014)
Repressed	0.637 (0.010)	0.645 (0.006)	1.096 (0.010)
Super Enhancer	1.726 (0.018)	1.718 (0.012)	0.942 (0.008)
TFBS	1.597 (0.019)	1.587 (0.013)	0.962 (0.010)
Transcribed	1.330 (0.011)	1.324 (0.007)	0.926 (0.006)
TSS	2.255 (0.039)	2.234 (0.026)	0.882 (0.016)
Weak Enhancer	1.795 (0.024)	1.787 (0.016)	0.950 (0.013)
