## Supplementary material for "Population-specific causal disease effect sizes in functionally important regions impacted by selection": Table S21-S23

### Sheet: Table S21a, SEG 0p0
tissue	EAS h2g(C) enrichment (s.e.)	EUR h2g(C) enrichment (s.e.)	λ2(C) (s.e.)
Adipose Subcutaneous	1.773 (0.037)	1.679 (0.023)	0.820 (0.019)
Adipose Visceral (Omentum)	1.829 (0.040)	1.741 (0.025)	0.800 (0.020)
Adrenal Gland	1.840 (0.042)	1.745 (0.028)	0.834 (0.022)
Artery Aorta	1.603 (0.036)	1.630 (0.022)	0.956 (0.021)
Artery Coronary	1.645 (0.036)	1.654 (0.023)	0.908 (0.020)
Artery Tibial	1.561 (0.032)	1.561 (0.020)	0.940 (0.019)
Bladder	1.583 (0.034)	1.536 (0.021)	0.854 (0.020)
Brain Amygdala	1.149 (0.025)	1.145 (0.016)	0.957 (0.022)
Brain Anterior cingulate cortex (BA24)	1.158 (0.027)	1.165 (0.017)	0.949 (0.024)
Brain Caudate (basal ganglia)	1.167 (0.025)	1.198 (0.017)	0.950 (0.023)
Brain Cerebellar Hemisphere	1.273 (0.027)	1.299 (0.017)	0.921 (0.023)
Brain Cerebellum	1.288 (0.028)	1.300 (0.017)	0.918 (0.024)
Brain Cortex	1.192 (0.029)	1.206 (0.017)	0.932 (0.024)
Brain Frontal Cortex (BA9)	1.143 (0.028)	1.183 (0.016)	0.956 (0.024)
Brain Hippocampus	1.170 (0.026)	1.175 (0.016)	0.949 (0.023)
Brain Hypothalamus	1.145 (0.024)	1.134 (0.015)	0.952 (0.023)
Brain Nucleus accumbens (basal ganglia)	1.116 (0.025)	1.171 (0.016)	0.967 (0.024)
Brain Putamen (basal ganglia)	1.206 (0.025)	1.223 (0.016)	0.935 (0.022)
Brain Spinal cord (cervical c-1)	1.179 (0.024)	1.184 (0.015)	0.952 (0.022)
Brain Substantia nigra	1.183 (0.024)	1.200 (0.016)	0.953 (0.023)
Breast Mammary Tissue	1.710 (0.037)	1.645 (0.023)	0.857 (0.020)
Cells EBV-transformed lymphocytes	2.032 (0.050)	1.843 (0.029)	0.793 (0.021)
Cells Transformed fibroblasts	1.660 (0.038)	1.582 (0.023)	0.829 (0.020)
Cervix Ectocervix	1.746 (0.039)	1.614 (0.025)	0.825 (0.021)
Cervix Endocervix	1.711 (0.040)	1.649 (0.025)	0.868 (0.021)
Colon Sigmoid	1.691 (0.036)	1.598 (0.022)	0.821 (0.020)
Colon Transverse	1.816 (0.044)	1.784 (0.028)	0.793 (0.022)
Esophagus Gastroesophageal Junction	1.707 (0.037)	1.665 (0.022)	0.863 (0.021)
Esophagus Mucosa	1.698 (0.042)	1.635 (0.027)	0.834 (0.022)
Esophagus Muscularis	1.756 (0.037)	1.691 (0.022)	0.849 (0.020)
Fallopian Tube	1.747 (0.041)	1.666 (0.025)	0.825 (0.021)
Heart Atrial Appendage	1.519 (0.032)	1.510 (0.020)	0.878 (0.021)
Heart Left Ventricle	1.619 (0.035)	1.639 (0.023)	0.836 (0.021)
Kidney Cortex	1.792 (0.042)	1.742 (0.026)	0.827 (0.020)
Liver	1.964 (0.049)	1.856 (0.029)	0.791 (0.021)
Lung	1.769 (0.044)	1.752 (0.026)	0.861 (0.023)
Minor Salivary Gland	1.650 (0.040)	1.502 (0.024)	0.884 (0.023)
Muscle Skeletal	1.754 (0.038)	1.757 (0.025)	0.867 (0.019)
Nerve Tibial	1.497 (0.032)	1.480 (0.022)	0.871 (0.021)
Ovary	1.679 (0.039)	1.678 (0.026)	0.802 (0.021)
Pancreas	1.454 (0.038)	1.326 (0.023)	0.822 (0.025)
Pituitary	1.513 (0.035)	1.534 (0.024)	0.803 (0.024)
Prostate	1.824 (0.046)	1.789 (0.030)	0.767 (0.022)
Skin Not Sun Exposed (Suprapubic)	1.775 (0.044)	1.650 (0.027)	0.765 (0.022)
Skin Sun Exposed (Lower leg)	1.775 (0.044)	1.664 (0.027)	0.752 (0.022)
Small Intestine Terminal Ileum	1.832 (0.046)	1.778 (0.029)	0.792 (0.021)
Spleen	2.052 (0.053)	1.976 (0.031)	0.771 (0.022)
Stomach	1.805 (0.044)	1.768 (0.029)	0.836 (0.021)
Testis	1.044 (0.030)	1.062 (0.019)	0.957 (0.032)
Thyroid	1.662 (0.039)	1.685 (0.026)	0.826 (0.021)
Uterus	1.838 (0.041)	1.803 (0.026)	0.821 (0.019)
Vagina	1.558 (0.036)	1.482 (0.023)	0.823 (0.022)
Whole Blood	1.806 (0.048)	1.748 (0.031)	0.833 (0.025)

### Sheet: Table S21b, SEG 0p5
tissue	EAS h2g(C) enrichment (s.e.)	EUR h2g(C) enrichment (s.e.)	λ2(C) (s.e.)
Adipose Subcutaneous	1.773 (0.037)	1.679 (0.023)	0.875 (0.014)
Adipose Visceral (Omentum)	1.829 (0.040)	1.741 (0.025)	0.863 (0.014)
Adrenal Gland	1.840 (0.042)	1.745 (0.028)	0.893 (0.016)
Artery Aorta	1.603 (0.036)	1.630 (0.022)	0.974 (0.015)
Artery Coronary	1.645 (0.036)	1.654 (0.023)	0.938 (0.015)
Artery Tibial	1.561 (0.032)	1.561 (0.020)	0.962 (0.014)
Bladder	1.583 (0.034)	1.536 (0.021)	0.898 (0.015)
Brain Amygdala	1.149 (0.025)	1.145 (0.016)	0.975 (0.016)
Brain Anterior cingulate cortex (BA24)	1.158 (0.027)	1.165 (0.017)	0.971 (0.017)
Brain Caudate (basal ganglia)	1.167 (0.025)	1.198 (0.017)	0.970 (0.016)
Brain Cerebellar Hemisphere	1.273 (0.027)	1.299 (0.017)	0.948 (0.016)
Brain Cerebellum	1.288 (0.028)	1.300 (0.017)	0.946 (0.017)
Brain Cortex	1.192 (0.029)	1.206 (0.017)	0.958 (0.016)
Brain Frontal Cortex (BA9)	1.143 (0.028)	1.183 (0.016)	0.975 (0.016)
Brain Hippocampus	1.170 (0.026)	1.175 (0.016)	0.970 (0.016)
Brain Hypothalamus	1.145 (0.024)	1.134 (0.015)	0.971 (0.016)
Brain Nucleus accumbens (basal ganglia)	1.116 (0.025)	1.171 (0.016)	0.983 (0.016)
Brain Putamen (basal ganglia)	1.206 (0.025)	1.223 (0.016)	0.958 (0.016)
Brain Spinal cord (cervical c-1)	1.179 (0.024)	1.184 (0.015)	0.970 (0.016)
Brain Substantia nigra	1.183 (0.024)	1.200 (0.016)	0.971 (0.016)
Breast Mammary Tissue	1.710 (0.037)	1.645 (0.023)	0.903 (0.014)
Cells EBV-transformed lymphocytes	2.032 (0.050)	1.843 (0.029)	0.860 (0.015)
Cells Transformed fibroblasts	1.660 (0.038)	1.582 (0.023)	0.881 (0.015)
Cervix Ectocervix	1.746 (0.039)	1.614 (0.025)	0.884 (0.015)
Cervix Endocervix	1.711 (0.040)	1.649 (0.025)	0.910 (0.016)
Colon Sigmoid	1.691 (0.036)	1.598 (0.022)	0.874 (0.015)
Colon Transverse	1.815 (0.044)	1.784 (0.028)	0.861 (0.016)
Esophagus Gastroesophageal Junction	1.707 (0.037)	1.665 (0.022)	0.905 (0.016)
Esophagus Mucosa	1.698 (0.042)	1.635 (0.027)	0.891 (0.016)
Esophagus Muscularis	1.756 (0.037)	1.691 (0.022)	0.896 (0.015)
Fallopian Tube	1.747 (0.041)	1.666 (0.025)	0.879 (0.016)
Heart Atrial Appendage	1.519 (0.032)	1.510 (0.020)	0.918 (0.016)
Heart Left Ventricle	1.619 (0.035)	1.639 (0.023)	0.887 (0.016)
Kidney Cortex	1.792 (0.042)	1.742 (0.026)	0.882 (0.015)
Liver	1.964 (0.049)	1.856 (0.029)	0.860 (0.015)
Lung	1.769 (0.044)	1.752 (0.026)	0.908 (0.017)
Minor Salivary Gland	1.650 (0.040)	1.502 (0.024)	0.924 (0.016)
Muscle Skeletal	1.754 (0.038)	1.757 (0.025)	0.911 (0.014)
Nerve Tibial	1.497 (0.032)	1.480 (0.022)	0.912 (0.016)
Ovary	1.679 (0.039)	1.678 (0.026)	0.864 (0.016)
Pancreas	1.454 (0.038)	1.326 (0.023)	0.882 (0.018)
Pituitary	1.513 (0.035)	1.534 (0.024)	0.869 (0.018)
Prostate	1.824 (0.046)	1.789 (0.030)	0.843 (0.016)
Skin Not Sun Exposed (Suprapubic)	1.775 (0.044)	1.650 (0.027)	0.837 (0.016)
Skin Sun Exposed (Lower leg)	1.775 (0.044)	1.664 (0.027)	0.826 (0.016)
Small Intestine Terminal Ileum	1.832 (0.046)	1.778 (0.029)	0.859 (0.016)
Spleen	2.052 (0.053)	1.976 (0.031)	0.846 (0.016)
Stomach	1.805 (0.044)	1.768 (0.029)	0.892 (0.015)
Testis	1.044 (0.030)	1.062 (0.019)	0.982 (0.021)
Thyroid	1.662 (0.039)	1.685 (0.026)	0.884 (0.015)
Uterus	1.838 (0.041)	1.803 (0.026)	0.875 (0.014)
Vagina	1.558 (0.036)	1.482 (0.023)	0.877 (0.016)
Whole Blood	1.806 (0.048)	1.748 (0.031)	0.894 (0.018)

### Sheet: Table S21c, SEG 1p0
tissue	EAS h2g(C) enrichment (s.e.)	EUR h2g(C) enrichment (s.e.)	λ2(C) (s.e.)
Adipose Subcutaneous	1.773 (0.037)	1.679 (0.023)	0.904 (0.011)
Adipose Visceral (Omentum)	1.829 (0.040)	1.741 (0.025)	0.897 (0.011)
Adrenal Gland	1.840 (0.042)	1.745 (0.028)	0.922 (0.012)
Artery Aorta	1.603 (0.036)	1.630 (0.022)	0.982 (0.012)
Artery Coronary	1.645 (0.036)	1.654 (0.023)	0.954 (0.011)
Artery Tibial	1.561 (0.032)	1.561 (0.020)	0.973 (0.011)
Bladder	1.583 (0.034)	1.536 (0.021)	0.921 (0.012)
Brain Amygdala	1.149 (0.025)	1.145 (0.016)	0.983 (0.012)
Brain Anterior cingulate cortex (BA24)	1.158 (0.027)	1.165 (0.017)	0.980 (0.013)
Brain Caudate (basal ganglia)	1.167 (0.025)	1.198 (0.017)	0.979 (0.013)
Brain Cerebellar Hemisphere	1.273 (0.027)	1.299 (0.017)	0.961 (0.013)
Brain Cerebellum	1.288 (0.028)	1.300 (0.017)	0.960 (0.013)
Brain Cortex	1.192 (0.029)	1.206 (0.017)	0.971 (0.013)
Brain Frontal Cortex (BA9)	1.143 (0.028)	1.183 (0.016)	0.984 (0.013)
Brain Hippocampus	1.170 (0.026)	1.175 (0.016)	0.979 (0.012)
Brain Hypothalamus	1.145 (0.024)	1.134 (0.015)	0.980 (0.013)
Brain Nucleus accumbens (basal ganglia)	1.116 (0.025)	1.171 (0.016)	0.990 (0.013)
Brain Putamen (basal ganglia)	1.206 (0.025)	1.223 (0.016)	0.970 (0.012)
Brain Spinal cord (cervical c-1)	1.179 (0.024)	1.184 (0.015)	0.978 (0.013)
Brain Substantia nigra	1.183 (0.024)	1.200 (0.016)	0.980 (0.012)
Breast Mammary Tissue	1.710 (0.037)	1.645 (0.023)	0.928 (0.011)
Cells EBV-transformed lymphocytes	2.032 (0.050)	1.843 (0.029)	0.894 (0.012)
Cells Transformed fibroblasts	1.660 (0.038)	1.582 (0.023)	0.910 (0.012)
Cervix Ectocervix	1.746 (0.039)	1.614 (0.025)	0.912 (0.012)
Cervix Endocervix	1.711 (0.040)	1.649 (0.025)	0.933 (0.012)
Colon Sigmoid	1.691 (0.036)	1.598 (0.022)	0.903 (0.012)
Colon Transverse	1.815 (0.044)	1.784 (0.028)	0.896 (0.013)
Esophagus Gastroesophageal Junction	1.707 (0.037)	1.665 (0.022)	0.928 (0.013)
Esophagus Mucosa	1.698 (0.042)	1.635 (0.027)	0.919 (0.012)
Esophagus Muscularis	1.756 (0.037)	1.691 (0.022)	0.921 (0.012)
Fallopian Tube	1.747 (0.041)	1.666 (0.025)	0.909 (0.012)
Heart Atrial Appendage	1.519 (0.032)	1.510 (0.020)	0.939 (0.012)
Heart Left Ventricle	1.619 (0.035)	1.639 (0.023)	0.914 (0.012)
Kidney Cortex	1.792 (0.042)	1.742 (0.026)	0.911 (0.012)
Liver	1.964 (0.049)	1.856 (0.029)	0.895 (0.012)
Lung	1.769 (0.044)	1.752 (0.026)	0.933 (0.013)
Minor Salivary Gland	1.650 (0.040)	1.502 (0.024)	0.945 (0.013)
Muscle Skeletal	1.754 (0.038)	1.757 (0.025)	0.934 (0.011)
Nerve Tibial	1.497 (0.032)	1.480 (0.022)	0.933 (0.012)
Ovary	1.679 (0.039)	1.678 (0.026)	0.897 (0.012)
Pancreas	1.454 (0.038)	1.326 (0.023)	0.914 (0.014)
Pituitary	1.513 (0.035)	1.534 (0.024)	0.903 (0.014)
Prostate	1.824 (0.046)	1.789 (0.030)	0.882 (0.013)
Skin Not Sun Exposed (Suprapubic)	1.775 (0.044)	1.650 (0.027)	0.876 (0.013)
Skin Sun Exposed (Lower leg)	1.775 (0.044)	1.664 (0.027)	0.867 (0.013)
Small Intestine Terminal Ileum	1.832 (0.046)	1.778 (0.029)	0.895 (0.012)
Spleen	2.052 (0.053)	1.976 (0.031)	0.885 (0.012)
Stomach	1.805 (0.044)	1.768 (0.029)	0.920 (0.012)
Testis	1.044 (0.030)	1.062 (0.019)	0.991 (0.016)
Thyroid	1.662 (0.039)	1.685 (0.026)	0.914 (0.012)
Uterus	1.838 (0.041)	1.803 (0.026)	0.904 (0.011)
Vagina	1.558 (0.036)	1.482 (0.023)	0.906 (0.013)
Whole Blood	1.806 (0.048)	1.748 (0.031)	0.923 (0.014)

### Sheet: Table S22, blood non-blood, 0p5
	blood	non-blood
tissue	λ2(C) (s.e.)	λ2(C) (s.e.)
Adipose Subcutaneous	0.878 (0.020)	0.872 (0.019)
Adipose Visceral (Omentum)	0.878 (0.021)	0.847 (0.021)
Adrenal Gland	0.889 (0.022)	0.897 (0.022)
Artery Aorta	0.987 (0.025)	0.968 (0.022)
Artery Coronary	0.951 (0.022)	0.922 (0.021)
Artery Tibial	0.945 (0.023)	0.959 (0.020)
Bladder	0.887 (0.022)	0.907 (0.021)
Brain Amygdala	0.977 (0.024)	0.973 (0.021)
Brain Anterior cingulate cortex (BA24)	0.962 (0.027)	0.977 (0.021)
Brain Caudate (basal ganglia)	0.972 (0.025)	0.968 (0.022)
Brain Cerebellar Hemisphere	0.933 (0.026)	0.958 (0.021)
Brain Cerebellum	0.935 (0.027)	0.954 (0.022)
Brain Cortex	0.938 (0.027)	0.971 (0.021)
Brain Frontal Cortex (BA9)	0.962 (0.026)	0.985 (0.021)
Brain Hippocampus	0.964 (0.024)	0.974 (0.021)
Brain Hypothalamus	0.985 (0.025)	0.960 (0.022)
Brain Nucleus accumbens (basal ganglia)	1.001 (0.027)	0.973 (0.021)
Brain Putamen (basal ganglia)	0.959 (0.024)	0.958 (0.021)
Brain Spinal cord (cervical c-1)	0.962 (0.025)	0.975 (0.021)
Brain Substantia nigra	0.977 (0.025)	0.967 (0.021)
Breast Mammary Tissue	0.900 (0.022)	0.903 (0.020)
Cells EBV-transformed lymphocytes	0.850 (0.021)	0.872 (0.023)
Cells Transformed fibroblasts	0.887 (0.022)	0.877 (0.019)
Cervix Ectocervix	0.863 (0.022)	0.900 (0.022)
Cervix Endocervix	0.889 (0.023)	0.931 (0.022)
Colon Sigmoid	0.864 (0.021)	0.883 (0.023)
Colon Transverse	0.860 (0.023)	0.862 (0.024)
Esophagus Gastroesophageal Junction	0.902 (0.023)	0.908 (0.022)
Esophagus Mucosa	0.903 (0.022)	0.876 (0.023)
Esophagus Muscularis	0.894 (0.022)	0.897 (0.021)
Fallopian Tube	0.876 (0.023)	0.882 (0.022)
Heart Atrial Appendage	0.912 (0.022)	0.919 (0.023)
Heart Left Ventricle	0.881 (0.022)	0.889 (0.022)
Kidney Cortex	0.851 (0.021)	0.917 (0.021)
Liver	0.846 (0.022)	0.869 (0.022)
Lung	0.899 (0.022)	0.920 (0.025)
Minor Salivary Gland	0.907 (0.023)	0.942 (0.023)
Muscle Skeletal	0.886 (0.021)	0.929 (0.019)
Nerve Tibial	0.903 (0.024)	0.918 (0.021)
Ovary	0.834 (0.022)	0.900 (0.022)
Pancreas	0.909 (0.025)	0.856 (0.026)
Pituitary	0.890 (0.025)	0.849 (0.025)
Prostate	0.820 (0.023)	0.868 (0.023)
Skin Not Sun Exposed (Suprapubic)	0.815 (0.022)	0.861 (0.023)
Skin Sun Exposed (Lower leg)	0.799 (0.022)	0.860 (0.024)
Small Intestine Terminal Ileum	0.860 (0.021)	0.857 (0.024)
Spleen	0.833 (0.020)	0.869 (0.027)
Stomach	0.886 (0.023)	0.892 (0.021)
Testis	0.970 (0.032)	0.990 (0.028)
Thyroid	0.883 (0.022)	0.884 (0.021)
Uterus	0.869 (0.021)	0.875 (0.020)
Vagina	0.856 (0.023)	0.901 (0.024)
Whole Blood	0.891 (0.022)	0.898 (0.031)

### Sheet: Table S23a, SEG exp 0p0
	expected	expected	expected
tissue	EAS h2g(C) enrichment (s.e.)	EUR h2g(C) enrichment (s.e.)	λ2(C) (s.e.)
Adipose Subcutaneous	1.474 (0.013)	1.461 (0.008)	0.890 (0.008)
Adipose Visceral (Omentum)	1.468 (0.013)	1.457 (0.008)	0.900 (0.008)
Adrenal Gland	1.655 (0.020)	1.641 (0.012)	0.853 (0.011)
Artery Aorta	1.531 (0.014)	1.519 (0.009)	0.889 (0.009)
Artery Coronary	1.522 (0.014)	1.509 (0.009)	0.888 (0.009)
Artery Tibial	1.525 (0.014)	1.514 (0.009)	0.881 (0.009)
Bladder	1.534 (0.016)	1.520 (0.010)	0.867 (0.010)
Brain Amygdala	1.378 (0.009)	1.374 (0.006)	0.934 (0.007)
Brain Anterior cingulate cortex (BA24)	1.401 (0.010)	1.396 (0.006)	0.930 (0.007)
Brain Caudate (basal ganglia)	1.399 (0.010)	1.395 (0.006)	0.928 (0.007)
Brain Cerebellar Hemisphere	1.499 (0.014)	1.488 (0.008)	0.899 (0.009)
Brain Cerebellum	1.506 (0.014)	1.496 (0.009)	0.900 (0.009)
Brain Cortex	1.430 (0.011)	1.425 (0.007)	0.925 (0.007)
Brain Frontal Cortex (BA9)	1.387 (0.009)	1.384 (0.006)	0.930 (0.007)
Brain Hippocampus	1.382 (0.009)	1.378 (0.006)	0.932 (0.007)
Brain Hypothalamus	1.375 (0.009)	1.370 (0.006)	0.930 (0.007)
Brain Nucleus accumbens (basal ganglia)	1.393 (0.010)	1.389 (0.006)	0.931 (0.007)
Brain Putamen (basal ganglia)	1.407 (0.010)	1.402 (0.006)	0.927 (0.007)
Brain Spinal cord (cervical c-1)	1.391 (0.010)	1.384 (0.006)	0.920 (0.007)
Brain Substantia nigra	1.389 (0.010)	1.384 (0.006)	0.927 (0.007)
Breast Mammary Tissue	1.488 (0.014)	1.477 (0.008)	0.887 (0.009)
Cells EBV-transformed lymphocytes	1.560 (0.020)	1.538 (0.012)	0.845 (0.011)
Cells Transformed fibroblasts	1.574 (0.017)	1.561 (0.011)	0.859 (0.010)
Cervix Ectocervix	1.539 (0.017)	1.523 (0.010)	0.874 (0.010)
Cervix Endocervix	1.578 (0.018)	1.563 (0.011)	0.864 (0.010)
Colon Sigmoid	1.667 (0.019)	1.653 (0.012)	0.862 (0.010)
Colon Transverse	1.677 (0.021)	1.658 (0.013)	0.855 (0.011)
Esophagus Gastroesophageal Junction	1.673 (0.020)	1.658 (0.012)	0.858 (0.011)
Esophagus Mucosa	1.570 (0.017)	1.553 (0.011)	0.873 (0.010)
Esophagus Muscularis	1.696 (0.020)	1.680 (0.012)	0.855 (0.011)
Fallopian Tube	1.604 (0.019)	1.589 (0.012)	0.862 (0.010)
Heart Atrial Appendage	1.481 (0.013)	1.471 (0.008)	0.896 (0.008)
Heart Left Ventricle	1.597 (0.017)	1.583 (0.010)	0.873 (0.010)
Kidney Cortex	1.542 (0.017)	1.526 (0.010)	0.882 (0.010)
Liver	1.517 (0.016)	1.504 (0.010)	0.884 (0.010)
Lung	1.497 (0.015)	1.480 (0.009)	0.893 (0.009)
Minor Salivary Gland	1.515 (0.015)	1.501 (0.009)	0.884 (0.009)
Muscle Skeletal	1.715 (0.021)	1.700 (0.013)	0.851 (0.011)
Nerve Tibial	1.500 (0.015)	1.486 (0.009)	0.873 (0.009)
Ovary	1.581 (0.019)	1.566 (0.012)	0.855 (0.011)
Pancreas	1.229 (0.009)	1.219 (0.006)	0.931 (0.007)
Pituitary	1.587 (0.019)	1.573 (0.011)	0.866 (0.011)
Prostate	1.658 (0.022)	1.642 (0.013)	0.861 (0.012)
Skin Not Sun Exposed (Suprapubic)	1.616 (0.019)	1.599 (0.011)	0.870 (0.010)
Skin Sun Exposed (Lower leg)	1.645 (0.019)	1.628 (0.012)	0.867 (0.011)
Small Intestine Terminal Ileum	1.570 (0.019)	1.549 (0.012)	0.866 (0.011)
Spleen	1.619 (0.021)	1.601 (0.013)	0.872 (0.011)
Stomach	1.677 (0.020)	1.661 (0.012)	0.864 (0.011)
Testis	1.109 (0.007)	1.104 (0.004)	0.958 (0.006)
Thyroid	1.587 (0.018)	1.570 (0.011)	0.859 (0.010)
Uterus	1.665 (0.021)	1.649 (0.013)	0.848 (0.011)
Vagina	1.478 (0.014)	1.462 (0.009)	0.887 (0.009)
Whole Blood	1.295 (0.013)	1.279 (0.008)	0.916 (0.009)

### Sheet: Table S23b, SEG exp 0p5
	expected	expected	expected
tissue	EAS h2g(C) enrichment (s.e.)	EUR h2g(C) enrichment (s.e.)	λ2(C) (s.e.)
Adipose Subcutaneous	1.474 (0.013)	1.461 (0.008)	0.904 (0.007)
Adipose Visceral (Omentum)	1.468 (0.013)	1.457 (0.008)	0.912 (0.007)
Adrenal Gland	1.655 (0.020)	1.641 (0.012)	0.871 (0.010)
Artery Aorta	1.531 (0.014)	1.519 (0.009)	0.903 (0.008)
Artery Coronary	1.522 (0.014)	1.509 (0.009)	0.902 (0.008)
Artery Tibial	1.525 (0.014)	1.514 (0.009)	0.896 (0.008)
Bladder	1.534 (0.016)	1.520 (0.010)	0.884 (0.009)
Brain Amygdala	1.378 (0.009)	1.374 (0.006)	0.943 (0.006)
Brain Anterior cingulate cortex (BA24)	1.401 (0.010)	1.396 (0.006)	0.940 (0.006)
Brain Caudate (basal ganglia)	1.399 (0.010)	1.395 (0.006)	0.938 (0.006)
Brain Cerebellar Hemisphere	1.499 (0.014)	1.488 (0.008)	0.913 (0.008)
Brain Cerebellum	1.506 (0.014)	1.496 (0.009)	0.914 (0.008)
Brain Cortex	1.430 (0.011)	1.425 (0.007)	0.936 (0.006)
Brain Frontal Cortex (BA9)	1.387 (0.009)	1.384 (0.006)	0.940 (0.006)
Brain Hippocampus	1.382 (0.009)	1.378 (0.006)	0.942 (0.006)
Brain Hypothalamus	1.375 (0.009)	1.370 (0.006)	0.940 (0.006)
Brain Nucleus accumbens (basal ganglia)	1.393 (0.010)	1.389 (0.006)	0.940 (0.006)
Brain Putamen (basal ganglia)	1.407 (0.010)	1.402 (0.006)	0.937 (0.006)
Brain Spinal cord (cervical c-1)	1.391 (0.010)	1.384 (0.006)	0.931 (0.006)
Brain Substantia nigra	1.389 (0.010)	1.384 (0.006)	0.937 (0.006)
Breast Mammary Tissue	1.488 (0.014)	1.477 (0.008)	0.901 (0.008)
Cells EBV-transformed lymphocytes	1.560 (0.020)	1.538 (0.012)	0.866 (0.010)
Cells Transformed fibroblasts	1.574 (0.017)	1.561 (0.011)	0.877 (0.009)
Cervix Ectocervix	1.539 (0.017)	1.523 (0.010)	0.890 (0.009)
Cervix Endocervix	1.578 (0.018)	1.563 (0.011)	0.883 (0.009)
Colon Sigmoid	1.667 (0.019)	1.653 (0.012)	0.881 (0.009)
Colon Transverse	1.677 (0.021)	1.658 (0.013)	0.875 (0.010)
Esophagus Gastroesophageal Junction	1.673 (0.020)	1.658 (0.012)	0.878 (0.009)
Esophagus Mucosa	1.570 (0.017)	1.553 (0.011)	0.888 (0.009)
Esophagus Muscularis	1.696 (0.020)	1.680 (0.012)	0.875 (0.009)
Fallopian Tube	1.604 (0.019)	1.589 (0.012)	0.880 (0.009)
Heart Atrial Appendage	1.481 (0.013)	1.471 (0.008)	0.909 (0.007)
Heart Left Ventricle	1.597 (0.017)	1.583 (0.010)	0.890 (0.009)
Kidney Cortex	1.542 (0.017)	1.526 (0.010)	0.897 (0.009)
Liver	1.517 (0.016)	1.504 (0.010)	0.898 (0.009)
Lung	1.497 (0.015)	1.480 (0.009)	0.907 (0.008)
Minor Salivary Gland	1.515 (0.015)	1.501 (0.009)	0.898 (0.008)
Muscle Skeletal	1.715 (0.021)	1.700 (0.013)	0.871 (0.010)
Nerve Tibial	1.500 (0.015)	1.486 (0.009)	0.889 (0.008)
Ovary	1.581 (0.019)	1.566 (0.012)	0.874 (0.010)
Pancreas	1.229 (0.009)	1.219 (0.006)	0.938 (0.006)
Pituitary	1.587 (0.019)	1.573 (0.011)	0.883 (0.009)
Prostate	1.658 (0.022)	1.642 (0.013)	0.880 (0.010)
Skin Not Sun Exposed (Suprapubic)	1.616 (0.019)	1.599 (0.011)	0.886 (0.009)
Skin Sun Exposed (Lower leg)	1.645 (0.019)	1.628 (0.012)	0.885 (0.009)
Small Intestine Terminal Ileum	1.570 (0.019)	1.549 (0.012)	0.884 (0.009)
Spleen	1.619 (0.021)	1.601 (0.013)	0.890 (0.010)
Stomach	1.677 (0.020)	1.661 (0.012)	0.883 (0.010)
Testis	1.109 (0.007)	1.104 (0.004)	0.962 (0.005)
Thyroid	1.587 (0.018)	1.570 (0.011)	0.877 (0.009)
Uterus	1.665 (0.021)	1.649 (0.013)	0.869 (0.010)
Vagina	1.478 (0.014)	1.462 (0.009)	0.900 (0.008)
Whole Blood	1.295 (0.013)	1.279 (0.008)	0.926 (0.008)

### Sheet: Table S23c, SEG exp 1p0
	expected	expected	expected
tissue	EAS h2g(C) enrichment (s.e.)	EUR h2g(C) enrichment (s.e.)	λ2(C) (s.e.)
Adipose Subcutaneous	1.474 (0.013)	1.461 (0.008)	0.904 (0.007)
Adipose Visceral (Omentum)	1.468 (0.013)	1.457 (0.008)	0.912 (0.007)
Adrenal Gland	1.655 (0.020)	1.641 (0.012)	0.871 (0.010)
Artery Aorta	1.531 (0.014)	1.519 (0.009)	0.903 (0.008)
Artery Coronary	1.522 (0.014)	1.509 (0.009)	0.902 (0.008)
Artery Tibial	1.525 (0.014)	1.514 (0.009)	0.896 (0.008)
Bladder	1.534 (0.016)	1.520 (0.010)	0.884 (0.009)
Brain Amygdala	1.378 (0.009)	1.374 (0.006)	0.943 (0.006)
Brain Anterior cingulate cortex (BA24)	1.401 (0.010)	1.396 (0.006)	0.940 (0.006)
Brain Caudate (basal ganglia)	1.399 (0.010)	1.395 (0.006)	0.938 (0.006)
Brain Cerebellar Hemisphere	1.499 (0.014)	1.488 (0.008)	0.913 (0.008)
Brain Cerebellum	1.506 (0.014)	1.496 (0.009)	0.914 (0.008)
Brain Cortex	1.430 (0.011)	1.425 (0.007)	0.936 (0.006)
Brain Frontal Cortex (BA9)	1.387 (0.009)	1.384 (0.006)	0.940 (0.006)
Brain Hippocampus	1.382 (0.009)	1.378 (0.006)	0.942 (0.006)
Brain Hypothalamus	1.375 (0.009)	1.370 (0.006)	0.940 (0.006)
Brain Nucleus accumbens (basal ganglia)	1.393 (0.010)	1.389 (0.006)	0.940 (0.006)
Brain Putamen (basal ganglia)	1.407 (0.010)	1.402 (0.006)	0.937 (0.006)
Brain Spinal cord (cervical c-1)	1.391 (0.010)	1.384 (0.006)	0.931 (0.006)
Brain Substantia nigra	1.389 (0.010)	1.384 (0.006)	0.937 (0.006)
Breast Mammary Tissue	1.488 (0.014)	1.477 (0.008)	0.901 (0.008)
Cells EBV-transformed lymphocytes	1.560 (0.020)	1.538 (0.012)	0.866 (0.010)
Cells Transformed fibroblasts	1.574 (0.017)	1.561 (0.011)	0.877 (0.009)
Cervix Ectocervix	1.539 (0.017)	1.523 (0.010)	0.890 (0.009)
Cervix Endocervix	1.578 (0.018)	1.563 (0.011)	0.883 (0.009)
Colon Sigmoid	1.667 (0.019)	1.653 (0.012)	0.881 (0.009)
Colon Transverse	1.677 (0.021)	1.658 (0.013)	0.875 (0.010)
Esophagus Gastroesophageal Junction	1.673 (0.020)	1.658 (0.012)	0.878 (0.009)
Esophagus Mucosa	1.570 (0.017)	1.553 (0.011)	0.888 (0.009)
Esophagus Muscularis	1.696 (0.020)	1.680 (0.012)	0.875 (0.009)
Fallopian Tube	1.604 (0.019)	1.589 (0.012)	0.880 (0.009)
Heart Atrial Appendage	1.481 (0.013)	1.471 (0.008)	0.909 (0.007)
Heart Left Ventricle	1.597 (0.017)	1.583 (0.010)	0.890 (0.009)
Kidney Cortex	1.542 (0.017)	1.526 (0.010)	0.897 (0.009)
Liver	1.517 (0.016)	1.504 (0.010)	0.898 (0.009)
Lung	1.497 (0.015)	1.480 (0.009)	0.907 (0.008)
Minor Salivary Gland	1.515 (0.015)	1.501 (0.009)	0.898 (0.008)
Muscle Skeletal	1.715 (0.021)	1.700 (0.013)	0.871 (0.010)
Nerve Tibial	1.500 (0.015)	1.486 (0.009)	0.889 (0.008)
Ovary	1.581 (0.019)	1.566 (0.012)	0.874 (0.010)
Pancreas	1.229 (0.009)	1.219 (0.006)	0.938 (0.006)
Pituitary	1.587 (0.019)	1.573 (0.011)	0.883 (0.009)
Prostate	1.658 (0.022)	1.642 (0.013)	0.880 (0.010)
Skin Not Sun Exposed (Suprapubic)	1.616 (0.019)	1.599 (0.011)	0.886 (0.009)
Skin Sun Exposed (Lower leg)	1.645 (0.019)	1.628 (0.012)	0.885 (0.009)
Small Intestine Terminal Ileum	1.570 (0.019)	1.549 (0.012)	0.884 (0.009)
Spleen	1.619 (0.021)	1.601 (0.013)	0.890 (0.010)
Stomach	1.677 (0.020)	1.661 (0.012)	0.883 (0.010)
Testis	1.109 (0.007)	1.104 (0.004)	0.962 (0.005)
Thyroid	1.587 (0.018)	1.570 (0.011)	0.877 (0.009)
Uterus	1.665 (0.021)	1.649 (0.013)	0.869 (0.010)
Vagina	1.478 (0.014)	1.462 (0.009)	0.900 (0.008)
Whole Blood	1.295 (0.013)	1.279 (0.008)	0.926 (0.008)
